# Conserved influenza A epitope candidate regions and a benchmark of ESM-2 sequence features

**DOI:** 10.64898/2026.08.16.745106

**Authors:** Qingxiu Li, Zhenjun Li

## Abstract

Influenza A virus antigenic drift forces annual vaccine reformulation, motivating the search for conserved epitope candidates that could support broadly protective vaccines. We systematically screened influenza A virus sequences (H1N1, H3N2, H5N1; nine viral proteins) to define 98 conserved candidate regions, 38 of which were identical across the H1N1, H3N2, and H5N1 consensus sequences — all in the polymerase complex and nucleoprotein (PB2, PB1, PA, NP) — whereas the ten surface-glycoprotein (HA/NA) candidates were subtype-specific. We then benchmarked two protein-language-model (ESM-2) features against alignment conservation. Group-masked log-probability correlated moderately with MSA conservation (Spearman ρ = 0.25–0.39 for HA) but provided no incremental value for T-cell epitope discrimination (ΔAUROC +0.004, p = 0.46); attention-derived contact-density was not a valid solvent-accessibility proxy. A curated antibody-epitope benchmark (22 clusters, 5 neutralization-supported) was underpowered for a high-confidence B-cell test. We document data-quality and reproducibility pitfalls (length heterogeneity, coordinate mapping, and pseudoreplication) and release the auditable benchmark. These results provide an auditable candidate resource and show that, in the evaluated benchmarks, ESM-2 sequence scores did not improve epitope prioritization beyond alignment-derived conservation.
