## Supplementary material for "Conserved influenza A epitope candidate regions and a benchmark of ESM-2 sequence features": Li_et_al_Supplementary_Data: Table3_crosssubtype_isolate_conservation.tsv

protein	epitope	H1N1_exact	H1N1_geq90	H1N1_n	H3N2_exact	H3N2_geq90	H3N2_n	H5N1_exact	H5N1_geq90	H5N1_n
PB2	MGMIGILPDMTPST	0.9394	0.9939	495	0.6635	0.8135	520	1.0	1.0	78
PB1	SMVEAMVSRARI	0.9713	0.9943	522	0.9041	1.0	469	0.9273	0.9545	110
PB2	FAAAPPEQSRMQFSSLTVNV	0.9636	1.0	495	0.7269	1.0	520	0.7692	1.0	78
PB2	MSQSRTREILTKTTVDHMAIIKKYTSGRQEKNPALRMKWMMAM	0.9495	1.0	495	0.7269	1.0	520	0.9231	1.0	78
PB1	KIRPLLIDGTASLSPGMMMGMFN	0.8276	0.9885	522	0.8401	1.0	469	0.7636	0.9545	110
PA	DFVRQCFNPMIVELAEKAMKEYGEDPKIETNKFAAICTHLEVCFMYSDFHFIDE	0.5115	1.0	522	0.2931	1.0	481	0.3289	1.0	76
PB2	TVQIIKLLPFAAAPPEQSRMQFSSLTVNVRGSG	0.9636	1.0	495	0.6981	1.0	520	0.6154	1.0	78
PB2	LTDSQTATK	0.9879	0.9879	495	1.0	1.0	520	1.0	1.0	78
NP	MASQGTKRSY	0.9828	0.9885	348	0.9933	1.0	299	0.9434	1.0	53
NP	SRNPGNAEIEDLIFLARSALILRGSV	0.9253	0.9885	348	0.9532	1.0	299	1.0	1.0	53
PA	DFVRQCFNPM	0.9598	0.977	522	0.9127	1.0	481	0.9211	1.0	76
PB2	ISSSFSFGGFTFKRTSGSSVKKEEEVLTGNLQTLKIRVHEGYEEF	0.3758	1.0	495	0.5558	1.0	520	0.2821	1.0	78
NP	RFYIQMCTELKLSDY	0.5862	0.977	348	0.3445	0.893	299	1.0	1.0	53
NP	QGRGVFELSDEKATNPIVPSF	0.8563	0.9885	348	0.2274	1.0	299	0.9434	1.0	53
PB1	ATAQMALQLFIKDYRYTY	0.6954	0.9943	522	1.0	1.0	469	0.9455	0.9545	110
PB1	LIRALTLNTMTKDAERGKLKRRAIATPGMQIRGFVYFVETLARSICEKLEQ	0.9195	0.9943	522	0.7761	1.0	469	0.7273	0.9545	110
PB1	RQTYDWTLNRNQPAAT	0.9713	0.9943	522	1.0	1.0	469	0.9545	0.9636	110
PA	KLS	1.0	1.0	522	1.0	1.0	481	1.0	1.0	76
PA	YVDGFEPNGCIEGKLS	0.6897	1.0	522	0.7069	0.869	481	0.8816	1.0	76
PB1	NQNPRMFLAMITYIT	0.7126	0.9943	522	0.9104	1.0	469	0.7818	0.9545	110
PB1	TALANT	0.9943	0.9943	522	1.0	1.0	469	0.9636	0.9636	110
PB2	IMEVVFPNEVGARIL	0.9798	1.0	495	0.9942	1.0	520	0.8846	1.0	78
PB1	GMQIRGFVYFVETLARSI	0.9425	0.9943	522	0.9424	1.0	469	0.7636	0.9545	110
PB1	TDCVLEAMAFL	0.9828	0.9943	522	0.968	0.9872	469	0.9636	0.9636	110
PB2	MIKAVR	0.9939	0.9939	495	0.9942	0.9942	520	0.9615	0.9615	78
PB2	YPKVYKTYFEKVERL	0.9273	0.9879	495	0.7385	0.9885	520	0.9231	1.0	78
PB2	YKTYFEKVERLKHGTF	0.9333	0.9939	495	0.7154	0.9885	520	0.8462	1.0	78
PB2	SIAEAIIVAMVFSQEDCMIKAVRGDLNFVNRANQ	0.9495	1.0	495	0.9538	1.0	520	0.8462	1.0	78
PB2	YKTYFEKVERLKHGTFGPVHFRNQV	0.6768	1.0	495	0.7038	1.0	520	0.8462	1.0	78
PB1	QRGILEDEQMYQKCCNLFEKFFPSSSYRRPVGISSMVEAMVSRARI	0.8736	0.9943	522	0.6013	1.0	469	0.6727	0.9545	110
PB2	KIRVHEGYEEF	0.5394	1.0	495	0.8558	1.0	520	0.7692	1.0	78
PA	ALLKHRFEI	0.9425	0.9425	522	0.9938	0.9938	481	0.9605	0.9605	76
PB2	TLWSKTNDA	0.9333	0.9333	495	0.4615	0.4615	520	0.8846	0.8846	78
PA	NSICNTTGVEKPKFLPDLYDYKENRFIEIGVTRREVHIYYLEKANKI	0.5115	1.0	522	0.2869	1.0	481	0.1184	1.0	76
PB1	FFPSSSYRRPVGISSMVEAMVSRAR	0.9195	0.9943	522	0.7548	1.0	469	0.9	0.9545	110
PB1	SMEYDAVATTHSW	0.9828	0.9943	522	0.968	1.0	469	0.9182	0.9545	110
PB1	GIQAGVDRFY	0.7414	0.9943	522	0.9552	1.0	469	0.9364	0.9545	110
PA	SEKTHIHIFSF	0.9885	1.0	522	0.7859	1.0	481	0.7632	1.0	76
