## Supplementary material for "Conserved influenza A epitope candidate regions and a benchmark of ESM-2 sequence features": Li_et_al_Supplementary_Data: Table_S1_candidates.tsv

candidate_id	epitope	protein	final_score	H1N1_conservation	H3N2_conservation	H5N1_conservation	n_exact_subtypes	category	aa_len	original_match_count	combined_BT	zPLL	contact_density	mapped_subtype
1	MGMIGILPDMTPST	PB2	0.688	exact	exact	exact	3	internal	14	1	12.38371796544274	1.106902599334717	0.7230768203735352	H1N1
2	SMVEAMVSRARI	PB1	0.566	exact	exact	exact	3	internal	12	2	16.14163742870589	-0.9520401358604431	0.4775375127792358	H1N1
3	GIEPIDNVMGMIGILPDMTPSTEMSLRGVRVSKMGVDEY	PB2	0.563	fuzzy	-	exact	1	internal	39	3	7.284338264975263	1.026373624801636	0.715404748916626	H5N1
4	SETQGTEKLTITYSSSMMWEINGPESVLVNTYQWIIRNWETVKIQWS	PB2	0.549	fuzzy	fuzzy	exact	1	internal	47	1	8.176731513714927	1.056697964668274	0.667388916015625	H5N1
5	TASLSPGMMMGMFNMLSTVLGVSILNLGQKKYTKTTYWWDGLQSSDDFALIV	PB1	0.542	exact	fuzzy	fuzzy	1	internal	52	2	13.28857898936645	0.4021314084529877	0.3429248631000519	H1N1
6	FAAAPPEQSRMQFSSLTVNV	PB2	0.532	exact	exact	exact	3	internal	20	3	5.69657903401282	1.107819199562073	0.732568085193634	H1N1
7	MSQSRTREILTKTTVDHMAIIKKYTSGRQEKNPALRMKWMMAM	PB2	0.524	exact	exact	exact	3	internal	43	1	12.41341636214744	-0.9074220657348633	0.6825023889541626	H1N1
8	GYMFESKSMKLRTQIPAEMLANIDL	PB1	0.521	-	-	exact	1	internal	25	3	11.11095635509149	0.1492030471563339	0.4762730896472931	H5N1
9	DTVQIIKLLPFAAAPPEQSRMQFSSLTVNVRGSGMRILVRGNSPVFNY	PB2	0.506	fuzzy	fuzzy	exact	1	internal	48	3	4.997941027519902	1.067563056945801	0.722438633441925	H5N1
10	SFQVDCFLWHVRKRFADQELGDAPFLDRLRRDQKSLRGRGNTLGL	NEP	0.494	-	-	-	0	internal	45	6	8.367875034305943	0.02075683698058128	0.5344235897064209	H1N1
11	KIRPLLIDGTASLSPGMMMGMFN	PB1	0.488	exact	exact	exact	3	internal	23	1	10.10072029568805	0.4537700116634369	0.4666997492313385	H1N1
12	DFVRQCFNPMIVELAEKAMKEYGEDPKIETNKFAAICTHLEVCFMYSDFHFIDE	PA	0.479	exact	exact	exact	3	internal	54	1	10.14884016333115	-0.02463097311556339	0.5399864315986633	H1N1
13	TVQIIKLLPFAAAPPEQSRMQFSSLTVNVRGSG	PB2	0.476	exact	exact	exact	3	internal	33	1	4.752100295948647	1.049914956092834	0.7309920787811279	H1N1
14	LWHVRKRFADQELGDAPFLDRLRRDQKSL	NEP	0.466	-	-	-	0	internal	29	1	9.887678241451844	0.08615425229072571	0.5004218816757202	H1N1
15	LTDSQTATK	PB2	0.461	exact	exact	exact	3	internal	9	6	1.870236592753892	1.106194138526917	0.7250847220420837	H1N1
16	RYLTDMTLEEMSRDWFMLMPKQKVAGSLCIKMDQAIMDKTIILKANFSVIFDR	NEP	0.447	-	-	-	0	internal	53	9	4.439460723140799	-0.2972870469093323	0.6752474904060364	H3N2
17	MASQGTKRSY	NP	0.434	exact	exact	exact	3	internal	10	3	2.255834163464592	2.516848564147949	0.4174579977989197	H1N1
18	IMASQGTKRSYEQMETGGERQNATEIRASVGRMVSGIGRFYIQMCTELKLSDY	NP	0.433	-	-	exact	1	internal	53	3	6.735584047151447	0.4594875574111938	0.5035541653633118	H5N1
19	RGLWDSF	PA	0.428	fuzzy	exact	exact	2	internal	7	3	6.548433072808828	0.235855758190155	0.5529009103775024	H3N2
20	NFLTEKAVASVTLAGNSSLCP	NA	0.426	-	-	exact	1	surface	21	2	7.271184705797348	-0.5172086954116821	0.6890887022018433	H5N1
21	AGVESAVLRGFLILGKEDKRYGPALSINELSNL	PB2	0.411	fuzzy	exact	exact	2	internal	33	1	2.349190605362154	1.103424549102783	0.722370445728302	H3N2
22	KSCLPACVYGLAVASGYDF	NP	0.405	fuzzy	fuzzy	exact	1	internal	19	2	6.400213857580281	-0.03368964791297913	0.5906473994255066	H5N1
23	MELIRMIKRGINDRNFWRGENGRRTRIAYERMCNILKGKFQTAAQRAMM	NP	0.403	fuzzy	exact	exact	2	internal	49	6	4.63793127343653	0.06711793690919876	0.5602729320526123	H3N2
24	SRNPGNAEIEDLIFLARSALILRGSV	NP	0.401	exact	exact	exact	3	internal	26	1	6.096240800295888	0.1399101167917252	0.6024155020713806	H1N1
25	MDQAIMDKTIILKANF	NS1	0.394	-	-	-	0	internal	16	1	6.332068932023924	-0.3124774098396301	0.661532998085022	H3N2
26	KRSYEQMETGGERQNATEIRASVGRMVSGIGRFYIQMCTELKLSDYE	NP	0.389	-	-	exact	1	internal	47	1	6.552030884769261	0.1840043216943741	0.5228288769721985	H5N1
27	MELIRMIKRGINDRNFWRGENGRRTRIAYERMCNILKGKFQTAAQRAM	NP	0.387	fuzzy	exact	exact	2	internal	48	5	4.433000614555972	0.06512132287025452	0.5660493969917297	H3N2
28	KADYTLDEESRARIKTRLFTIRQEMASRGLWDSF	PA	0.385	fuzzy	exact	exact	2	internal	34	3	4.556040683231694	0.328097015619278	0.5657773017883301	H3N2
29	DFVRQCFNPM	PA	0.382	exact	exact	exact	3	internal	10	5	4.645297050398995	-0.2800779342651367	0.6101943850517273	H1N1
30	IMASQGTKRSYEQMETGGERQNATEIRASVGRMVSGIGRFYIQMCTE	NP	0.382	-	-	exact	1	internal	47	3	4.619489788791114	0.5654578804969788	0.5015468001365662	H5N1
31	TLLFLKVPVQNAISTTFPYTGDPPYSHGTGTGYTMDTVNRTHQY	PB1	0.38	-	fuzzy	exact	1	internal	44	3	5.29775975691259	0.2231690883636475	0.5151302814483643	H5N1
32	HSTQIGGIRMVDILRQNPTEEQAVDICKAAMGLRISSSFSFGGFTF	PB2	0.378	fuzzy	exact	exact	2	internal	46	1	6.174732764562176	-0.6967835426330566	0.7119778394699097	H3N2
33	RRLADQSLPPNFSSLENFRAYVDGFEPNGCIEGKLSQMSKEV	PA	0.378	fuzzy	exact	exact	2	internal	42	2	5.270261158035481	0.07939724624156952	0.5807538628578186	H3N2
34	CKLRGVAPLHLGKCNIAGW	HA	0.378	exact	-	-	1	surface	19	4	3.2568074087144	0.2836919724941254	0.6251422762870789	H1N1
35	ISSSFSFGGFTFKRTSGSSVKKEEEVLTGNLQTLKIRVHEGYEEF	PB2	0.376	exact	exact	exact	3	internal	45	3	5.233261520377917	-0.7149255871772766	0.7125378847122192	H1N1
36	AYMLERELVRKTRFLPVAGGTSSVYIEVLHL	PB2	0.374	fuzzy	exact	exact	2	internal	31	1	6.475582381018631	-0.8464789986610413	0.7078752517700195	H3N2
37	RFYIQMCTELKLSDY	NP	0.368	exact	exact	exact	3	internal	15	1	8.330545248219188	-0.6341835260391235	0.4969550669193268	H1N1
38	QGRGVFELSDEKATNPIVPSF	NP	0.368	exact	exact	exact	3	internal	21	9	1.958703385245348	-0.05203977972269058	0.5895909667015076	H1N1
39	LTEVETYVLSIIPSGPLKAEI	M	0.365	exact	fuzzy	-	1	internal	21	2	5.752975011849091	0.3947586417198181	0.4338774383068085	H1N1
40	RRLADQSLPPNFSSLENFRAYVDGFEPNGCIEGKLS	PA	0.362	fuzzy	exact	exact	2	internal	36	3	4.131570680870849	0.1378981471061707	0.5748925805091858	H3N2
41	ILLRAFTEEGAIVGEISPLPSL	NS1	0.361	exact	exact	-	2	internal	22	1	5.308601859300184	0.3069309890270233	0.5127391219139099	H1N1
42	ILLRAFTEEGAIVGEISPLPSLPGHTGEDVKNAIGVLIGGLEWNDNTVRV	NS1	0.36	-	-	-	0	internal	50	1	4.949247860560637	0.1865784674882889	0.5668246746063232	H1N1
43	ATAQMALQLFIKDYRYTY	PB1	0.358	exact	exact	exact	3	internal	18	1	5.704860631536026	0.3961577713489532	0.4534040689468384	H1N1
44	KKKSYINKTGTFEFTSFFYRYGFVANFSMELPSFGVSGI	PB1	0.354	fuzzy	exact	fuzzy	1	internal	39	2	5.537833630969768	0.3535877764225006	0.4272828996181488	H3N2
45	LIRALTLNTMTKDAERGKLKRRAIATPGMQIRGFVYFVETLARSICEKLEQ	PB1	0.351	exact	exact	exact	3	internal	51	1	4.876561359751351	0.4621564149856567	0.4865213930606842	H1N1
46	RSPHRTLMSCPVGEAPSPY	NA	0.347	-	-	exact	1	surface	19	1	5.358796411785244	-0.7105259299278259	0.6904848217964172	H5N1
47	RQTYDWTLNRNQPAAT	PB1	0.347	exact	exact	exact	3	internal	16	1	4.177389796215742	0.474511593580246	0.528743326663971	H1N1
48	KLS	PA	0.347	exact	exact	exact	3	internal	3	3	2.091617262039504	0.5633909702301025	0.603107213973999	H1N1
49	QGRGVFELSDEKATNPIVPSFDMSNEGSYFFGDNAEE	NP	0.346	exact	exact	fuzzy	2	internal	37	5	3.351130168895662	-0.07419928908348083	0.5634912252426147	H1N1
50	YVDGFEPNGCIEGKLS	PA	0.345	exact	exact	exact	3	internal	16	3	4.396562711230321	-0.2009737938642502	0.5774171948432922	H1N1
51	LTEVETYVLSIIPSGPLKAEIAQKLEDVFAGKNTDLEALMEWLKTRPILSP	M	0.343	-	-	-	0	internal	51	1	5.595300246975684	0.3579155504703522	0.4257330298423767	H1N1
52	NQNPRMFLAMITYIT	PB1	0.331	exact	exact	exact	3	internal	15	3	4.579204560871947	0.4518350958824158	0.3807627260684967	H1N1
53	TALANT	PB1	0.329	exact	exact	exact	3	internal	6	3	2.660824632458265	0.4719249904155731	0.5240703225135803	H1N1
54	GIQAGVDRFYRTCKLVGINMSKKKSYINRTGTFEFTSFFYRYGFVANF	PB1	0.327	fuzzy	fuzzy	exact	1	internal	48	1	5.605630099888573	0.3923400342464447	0.3716990947723389	H5N1
55	EMLASIDLKYF	PB1	0.326	exact	exact	fuzzy	2	internal	11	2	4.620040616744984	0.3640090227127075	0.416825145483017	H1N1
56	IAYERMCNILKGKFQTAAQR	NP	0.326	fuzzy	exact	exact	2	internal	20	1	3.683962450525664	0.1636152416467667	0.5726966261863708	H3N2
57	IMEVVFPNEVGARIL	PB2	0.324	exact	exact	exact	3	internal	15	3	3.702991563816355	-0.7988264560699463	0.703830361366272	H1N1
58	GMQIRGFVYFVETLARSI	PB1	0.322	exact	exact	exact	3	internal	18	1	4.009750630271832	0.459227979183197	0.4719966948032379	H1N1
59	TDCVLEAMAFL	PB1	0.32	exact	exact	exact	3	internal	11	1	3.930094167747633	0.3853252232074738	0.4868794679641724	H1N1
60	HSTQIGGIRMV	PB2	0.315	fuzzy	exact	exact	2	internal	11	3	3.182956335313966	-0.7220950126647949	0.7017785310745239	H3N2
61	MIKAVR	PB2	0.313	exact	exact	exact	3	internal	6	1	3.693399131865338	-0.6856039762496948	0.7197061777114868	H1N1
62	YPKVYKTYFEKVERL	PB2	0.31	exact	exact	exact	3	internal	15	3	3.105261334416758	-0.8693187236785889	0.7258812189102173	H1N1
63	YKTYFEKVERLKHGTF	PB2	0.306	exact	exact	exact	3	internal	16	3	3.020273512533298	-0.888486385345459	0.7240629196166992	H1N1
64	HLECRTFFL	NA	0.303	fuzzy	-	exact	1	surface	9	1	5.346433232673947	-0.8121464252471924	0.5841982960700989	H5N1
65	GRLIDFLKDVMESMDKEEMEITTHF	PB1	0.302	-	fuzzy	exact	1	internal	25	1	3.302142882134802	0.3013755679130554	0.5035527348518372	H5N1
66	SIAEAIIVAMVFSQEDCMIKAVRGDLNFVNRANQ	PB2	0.295	exact	exact	exact	3	internal	34	1	3.699589424816305	-0.8803391456604004	0.7103133797645569	H1N1
67	SGLPVGGNEKKAKLANVVRKMMTNSQDTELSFTITGDNTKWNENQN	PB1	0.295	fuzzy	exact	exact	2	internal	46	2	3.148382184225322	0.4305270314216614	0.4303154349327087	H3N2
68	IMEVVFPNEVGARILTSESQLTITKEKKEELQDCKIAPLMVAYML	PB2	0.292	fuzzy	exact	exact	2	internal	45	1	3.4165878516956	-0.8357147574424744	0.714899480342865	H3N2
69	RYPGVRCVC	NA	0.289	-	exact	-	1	surface	9	2	2.05952528063988	0.9451746344566345	0.3889813125133514	H3N2
70	YKTYFEKVERLKHGTFGPVHFRNQV	PB2	0.287	exact	exact	exact	3	internal	25	1	3.324202074610751	-0.9112311005592346	0.7218162417411804	H1N1
71	TQIGGIRMV	PB2	0.287	fuzzy	exact	exact	2	internal	9	3	2.167314420546366	-0.7060505747795105	0.6970328092575073	H3N2
72	RGRLCNPLNP	PB1	0.279	exact	exact	fuzzy	2	internal	10	2	4.934211472922225	-0.7498813271522522	0.4978747069835663	H1N1
73	QRGILEDEQMYQKCCNLFEKFFPSSSYRRPVGISSMVEAMVSRARI	PB1	0.277	exact	exact	exact	3	internal	46	1	5.724122427833077	-0.8433866500854492	0.4866296648979187	H1N1
74	KIRVHEGYEEF	PB2	0.273	exact	exact	exact	3	internal	11	1	2.932203852687234	-0.8229844570159912	0.6929330825805664	H1N1
75	ATAGLTHLMIWHS	NP	0.269	fuzzy	fuzzy	exact	1	internal	13	1	4.698614415476055	-0.8524377346038818	0.5481497645378113	H5N1
76	KMMTNSQDTELSF	PB1	0.268	fuzzy	exact	exact	2	internal	13	1	3.706260526624293	0.3413692116737366	0.3642952144145966	H3N2
77	ALLKHRFEI	PA	0.264	exact	exact	exact	3	internal	9	1	1.637311728986914	0.1901983916759491	0.5510591268539429	H1N1
78	RIGSKGDVFVIREPFISCSHLECRTFFLTQGALLNDKHSNGTVKDRSPHRTLMSCP	NA	0.259	-	-	exact	1	surface	56	1	2.990546163696512	-0.709008514881134	0.6243327856063843	H5N1
79	TLWSKTNDA	PB2	0.258	exact	exact	exact	3	internal	9	3	2.547969275294599	-0.9844470620155334	0.6446821689605713	H1N1
80	KRYTKTTYWWDGLQSS	PB1	0.248	fuzzy	-	exact	1	internal	16	3	3.222696800543373	0.2641425430774689	0.2899286150932312	H5N1
81	NSICNTTGVEKPKFLPDLYDYKENRFIEIGVTRREVHIYYLEKANKI	PA	0.246	exact	exact	exact	3	internal	47	1	2.834106882343444	-0.05048786476254463	0.4557963609695435	H1N1
82	FFPSSSYRRPVGISSMVEAMVSRAR	PB1	0.245	exact	exact	exact	3	internal	25	1	4.681650656113875	-0.8656690716743469	0.4814443588256836	H1N1
83	MVIGIVSLMLQIGNMISIWVSHS	NA	0.245	-	-	exact	1	surface	23	4	2.86168104649716	-0.5744137763977051	0.4562699794769287	H5N1
84	KHLLSRINHFEKI	HA	0.237	-	-	exact	1	surface	13	2	2.452552875473392	-0.9505308866500854	0.617906928062439	H5N1
85	SMEYDAVATTHSW	PB1	0.229	exact	exact	exact	3	internal	13	3	3.699678874859424	-1.22591495513916	0.5188872218132019	H1N1
86	GIQAGVDRFY	PB1	0.213	exact	exact	exact	3	internal	10	2	1.995661356131178	0.4349156320095062	0.2856684029102325	H1N1
87	DTQIQTRRSFELKKLWEQTRSKAGLLVSDGGPNLYNIRNLHIPEV	PB1	0.212	-	-	exact	1	internal	45	1	2.329890172998245	-0.5404224395751953	0.5029718279838562	H5N1
88	SEKTHIHIFSF	PA	0.21	exact	exact	exact	3	internal	11	3	1.810645738192792	-0.4732018113136292	0.4520935118198395	H1N1
89	FNMERIKELRDLMSQSRTREILTKTTVDHMAIIKKYTSGRQEKNPALRMKWMMAM	PB2	0.178	-	-	-	0	internal	55	3	7.189460615471265	NA	NA
90	NIMDSNTVSSFQVDCFLWHVRKRFADQELGDAPFLDRLRRDQ	NEP	0.167	-	-	-	0	internal	42	1	7.705768712069577	NA	NA
91	NRGRNVRSLY	M	0.143	-	-	exact	1	internal	10	1	2.651342372858832	0.03877828642725945	0.1497651636600494	H5N1
92	IMYRLSCEQFNR	HA	0.125	-	-	-	0	surface	12	5	4.344115909241976	NA	NA
93	CTEIVVAMLLFAIHTV	PA	0.106	-	-	-	0	internal	16	1	5.467181424177131	NA	NA
94	EEFAEIMKICST	PB1	0.106	fuzzy	fuzzy	exact	1	internal	12	1	2.494027251791644	-1.497352123260498	0.3896426260471344	H5N1
95	YTCPRHTGK	HA	0.099	-	-	-	0	surface	9	8	2.039275528161121	NA	NA
96	CYKYHIPLYWRPSIQP	PB1	0.073	-	-	-	0	internal	16	1	4.277161752126455	NA	NA
97	AYLLTARQRPKEFGWP	PB2	0.022	-	-	-	0	internal	16	1	2.45104739938392	NA	NA
98	GPYGHNQEIHIRKTREEPCSQNEMDDGNEI	PB2	0.015	-	-	-	0	internal	30	1	2.191767003335062	NA	NA
