## Supplementary material for "Conserved influenza A epitope candidate regions and a benchmark of ESM-2 sequence features": Li_et_al_Supplementary_Data: Table_S2_H1_clades.tsv

epitope	protein	clade	n_sequences	conserved_fraction
CKLRGVAPLHLGKCNIAGW	HA	6B.1A.5a.2a	830	0.963855
CKLRGVAPLHLGKCNIAGW	HA	6B.1A	291	1.0
CKLRGVAPLHLGKCNIAGW	HA	6B.1	229	1.0
CKLRGVAPLHLGKCNIAGW	HA	6B.1A.5a	159	1.0
CKLRGVAPLHLGKCNIAGW	HA	6B.2	109	1.0
CKLRGVAPLHLGKCNIAGW	HA	6B.1A.5a.1	101	1.0
