## Supplementary material for "Conserved influenza A epitope candidate regions and a benchmark of ESM-2 sequence features": Li_et_al_Supplementary_Data: Table_S2_H1N1_temporal.tsv

subtype	protein	epitope	year	n_sequences	conserved_fraction
H1N1	HA	CKLRGVAPLHLGKCNIAGW	2006	28	0.0
H1N1	HA	CKLRGVAPLHLGKCNIAGW	2007	2	1.0
H1N1	HA	CKLRGVAPLHLGKCNIAGW	2008	26	0.692308
H1N1	HA	CKLRGVAPLHLGKCNIAGW	2009	332	0.855422
H1N1	HA	CKLRGVAPLHLGKCNIAGW	2010	187	0.684492
H1N1	HA	CKLRGVAPLHLGKCNIAGW	2011	181	0.674033
H1N1	HA	CKLRGVAPLHLGKCNIAGW	2012	70	0.714286
H1N1	HA	CKLRGVAPLHLGKCNIAGW	2013	82	0.658537
H1N1	HA	CKLRGVAPLHLGKCNIAGW	2014	38	0.526316
H1N1	HA	CKLRGVAPLHLGKCNIAGW	2015	130	0.984615
H1N1	HA	CKLRGVAPLHLGKCNIAGW	2016	64	0.6875
H1N1	HA	CKLRGVAPLHLGKCNIAGW	2017	6	1.0
