## Supplementary material for "Conserved influenza A epitope candidate regions and a benchmark of ESM-2 sequence features": Li_et_al_Supplementary_Data: Table_S2_H3_clades.tsv

candidate_id	epitope	protein	clade	n_sequences	conserved_fraction
1	CKLRGVAPLHLGKCNIAGW	HA	3C.2a1b.2a.2a.3a.1	793	0.0
1	CKLRGVAPLHLGKCNIAGW	HA	3C.2a1b.2a.1a	731	0.0
1	CKLRGVAPLHLGKCNIAGW	HA	3C.2a1b.1b	599	0.0
1	CKLRGVAPLHLGKCNIAGW	HA	3C.3a	465	0.0
1	CKLRGVAPLHLGKCNIAGW	HA	3C.2a2	403	0.0
1	CKLRGVAPLHLGKCNIAGW	HA	3C.2	271	0.0
2	KHLLSRINHFEKI	HA	3C.2a1b.2a.2a.3a.1	793	0.0
2	KHLLSRINHFEKI	HA	3C.2a1b.2a.1a	731	0.0
2	KHLLSRINHFEKI	HA	3C.2a1b.1b	599	0.0
2	KHLLSRINHFEKI	HA	3C.3a	465	0.0
2	KHLLSRINHFEKI	HA	3C.2a2	403	0.0
2	KHLLSRINHFEKI	HA	3C.2	271	0.0
3	IMYRLSCEQFNR	HA	3C.2a1b.2a.2a.3a.1	793	0.0
3	IMYRLSCEQFNR	HA	3C.2a1b.2a.1a	731	0.0
3	IMYRLSCEQFNR	HA	3C.2a1b.1b	599	0.0
3	IMYRLSCEQFNR	HA	3C.3a	465	0.0
3	IMYRLSCEQFNR	HA	3C.2a2	403	0.0
3	IMYRLSCEQFNR	HA	3C.2	271	0.0
4	YTCPRHTGK	HA	3C.2a1b.2a.2a.3a.1	793	0.0
4	YTCPRHTGK	HA	3C.2a1b.2a.1a	731	0.0
4	YTCPRHTGK	HA	3C.2a1b.1b	599	0.0
4	YTCPRHTGK	HA	3C.3a	465	0.0
4	YTCPRHTGK	HA	3C.2a2	403	0.0
4	YTCPRHTGK	HA	3C.2	271	0.0
5	NFLTEKAVASVTLAGNSSLCP	NA	3C.2a1b.2a.2a.3a.1	792	0.0
5	NFLTEKAVASVTLAGNSSLCP	NA	3C.2a1b.2a.1a	731	0.0
5	NFLTEKAVASVTLAGNSSLCP	NA	3C.2a1b.1b	599	0.0
5	NFLTEKAVASVTLAGNSSLCP	NA	3C.3a	465	0.0
5	NFLTEKAVASVTLAGNSSLCP	NA	3C.2a2	403	0.0
5	NFLTEKAVASVTLAGNSSLCP	NA	3C.2	271	0.0
6	RSPHRTLMSCPVGEAPSPY	NA	3C.2a1b.2a.2a.3a.1	792	0.0
6	RSPHRTLMSCPVGEAPSPY	NA	3C.2a1b.2a.1a	731	0.0
6	RSPHRTLMSCPVGEAPSPY	NA	3C.2a1b.1b	599	0.0
6	RSPHRTLMSCPVGEAPSPY	NA	3C.3a	465	0.0
6	RSPHRTLMSCPVGEAPSPY	NA	3C.2a2	403	0.0
6	RSPHRTLMSCPVGEAPSPY	NA	3C.2	271	0.0
7	HLECRTFFL	NA	3C.2a1b.2a.2a.3a.1	792	0.0
7	HLECRTFFL	NA	3C.2a1b.2a.1a	731	0.0
7	HLECRTFFL	NA	3C.2a1b.1b	599	0.0
7	HLECRTFFL	NA	3C.3a	465	0.0
7	HLECRTFFL	NA	3C.2a2	403	0.0
7	HLECRTFFL	NA	3C.2	271	0.0
8	RYPGVRCVC	NA	3C.2a1b.2a.2a.3a.1	792	0.997
8	RYPGVRCVC	NA	3C.2a1b.2a.1a	731	0.993
8	RYPGVRCVC	NA	3C.2a1b.1b	599	0.997
8	RYPGVRCVC	NA	3C.3a	465	0.987
8	RYPGVRCVC	NA	3C.2a2	403	0.995
8	RYPGVRCVC	NA	3C.2	271	1.0
9	RIGSKGDVFVIREPFISCSHLECRTFFLTQGALLNDKHSNGTVKDRSPHRTLMSCP	NA	3C.2a1b.2a.2a.3a.1	792	0.0
9	RIGSKGDVFVIREPFISCSHLECRTFFLTQGALLNDKHSNGTVKDRSPHRTLMSCP	NA	3C.2a1b.2a.1a	731	0.0
9	RIGSKGDVFVIREPFISCSHLECRTFFLTQGALLNDKHSNGTVKDRSPHRTLMSCP	NA	3C.2a1b.1b	599	0.0
9	RIGSKGDVFVIREPFISCSHLECRTFFLTQGALLNDKHSNGTVKDRSPHRTLMSCP	NA	3C.3a	465	0.0
9	RIGSKGDVFVIREPFISCSHLECRTFFLTQGALLNDKHSNGTVKDRSPHRTLMSCP	NA	3C.2a2	403	0.0
9	RIGSKGDVFVIREPFISCSHLECRTFFLTQGALLNDKHSNGTVKDRSPHRTLMSCP	NA	3C.2	271	0.0
10	MVIGIVSLMLQIGNMISIWVSHS	NA	3C.2a1b.2a.2a.3a.1	792	0.0
10	MVIGIVSLMLQIGNMISIWVSHS	NA	3C.2a1b.2a.1a	731	0.0
10	MVIGIVSLMLQIGNMISIWVSHS	NA	3C.2a1b.1b	599	0.0
10	MVIGIVSLMLQIGNMISIWVSHS	NA	3C.3a	465	0.0
10	MVIGIVSLMLQIGNMISIWVSHS	NA	3C.2a2	403	0.0
10	MVIGIVSLMLQIGNMISIWVSHS	NA	3C.2	271	0.0
