## Supplementary material for "Conserved influenza A epitope candidate regions and a benchmark of ESM-2 sequence features": Li_et_al_Supplementary_Data: Table_S3_Bcell_PLL.tsv

sample_id	cluster_id	class	subtype	protein	sequence	mean_z_PLL	label_level
E_E005	E005	Binding	H3N2	HA	PKYVKQNTLKLATGMRNVPEKQT	0.1856780499219894	L2_binding
E_E006	E006	Neutralizing	H1N1	HA	SVSSFERFEIFPKTSSWPNHDSNKG	0.3661981523036957	L3_neutralization
E_E002	E002	Neutralizing	H3N2	HA	SKAFSNCYPYDVPDYASL	0.215349867939949	L3_neutralization
E_E008	E008	Neutralizing	H1N1	HA	GLFGAIAGFIEGGW	0.2869796454906464	L3_neutralization
E_E018	E018	Binding	H1N1	HA	KGAINTSLPFQNIHPITIGKCPKYVK	0.2155929356813431	L2_binding
E_E001	E001	Binding	H3N2	HA	ALNNRFQIKGVELKS	-0.518673300743103	L2_binding
E_E003	E003	Binding	H3N2	HA	IEKTNEKFHQIEK	-0.3097087144851685	L2_binding
E_E004	E004	Binding	H3N2	HA	KEFSEVEGRIQDLEKYV	-0.07331632077693939	L2_binding
E_E007	E007	Neutralizing	H3N2	HA	WTGVTQN	0.6861855387687683	L3_neutralization
E_E009	E009	Binding	H3N2	NA	PTIIERNITEIVYLT	0.4957044422626495	L2_binding
E_E010	E010	Binding	H1N1	HA	GMVDGWYG	0.2029802799224854	L2_binding
E_E011	E011	Binding	H1N1	HA	NGTYD	0.3518383502960205	L2_binding
E_E012	E012	Binding	H1N1	HA	YNAELLV	0.3602564036846161	L2_binding
E_E013	E013	Binding	H3N2	HA	KFDKLYIWGVHHPGT	0.5974833369255066	L2_binding
E_E014	E014	Binding	H3N2	HA	NIPSRISIYWTIVKPGD	0.502061128616333	L2_binding
E_E015	E015	Neutralizing	H1N1	NA	ILRTQESEC	1.41753876209259	L3_neutralization
E_E016	E016	Binding	H1N1	NA	MNPNQKIITIGS	-0.06699437648057938	L2_binding
E_E017	E017	Binding	H1N1	NA	IFRIEKGKIVKSVEMNAPNYHYEECSC	1.078742742538452	L2_binding
E_E019	E019	Binding	H1N1	HA	NSTDTVDTVLEKNVTVTHSVNLLE	0.2933349013328552	L2_binding
E_E020	E020	Binding	H1N1	HA	STSADQQSLYQNADAYVFVGTSR	0.3104711174964905	L2_binding
E_E021	E021	Binding	H3N2	HA	WEGMVDGWYGFRHQ	0.4744361340999603	L2_binding
E_E022	E022	Binding	H1N1	HA	MCSNGSLQCRICI	-0.8996252417564392	L2_binding
BG_E005_1	E005	Background	H3N2	HA	LLCVALLGFIMWACQKGNIRCNI	-0.8334202766418457	L2_binding
BG_E005_2	E005	Background	H3N2	HA	EMNKLFEKTKKQLRENAEDMGNG	-0.08607234805822372	L2_binding
BG_E005_3	E005	Background	H3N2	HA	DNSTATLCLGHHAVPNGTIVKTI	-0.6106202602386475	L2_binding
BG_E005_4	E005	Background	H3N2	HA	NQHTIDLTDSEMNKLFEKTKKQL	-0.1792134344577789	L2_binding
BG_E005_5	E005	Background	H3N2	HA	GKSSIMRSDAPIGKCKSECITPN	0.2350498288869858	L2_binding
BG_E005_6	E005	Background	H3N2	HA	CFLLCVALLGFIMWACQKGNIRC	-0.8522321581840515	L2_binding
BG_E005_7	E005	Background	H3N2	HA	DSEMNKLFEKTKKQLRENAEDMG	-0.1584401726722717	L2_binding
BG_E005_8	E005	Background	H3N2	HA	NSTATLCLGHHAVPNGTIVKTIT	-0.6169266700744629	L2_binding
BG_E005_9	E005	Background	H3N2	HA	AVPNGTIVKTITNDQIEVTNATE	-0.9141354560852051	L2_binding
BG_E005_10	E005	Background	H3N2	HA	LRENAEDMGNGCFKIYHKCDNAC	0.2159360349178314	L2_binding
BG_E006_11	E006	Background	H1N1	HA	TNKVNSVIEKMNTQFTAVGKEFNHL	-0.02983833849430084	L3_neutralization
BG_E006_12	E006	Background	H1N1	HA	QEGRMNYYWTLVEPGDKITFEATGN	0.3472123742103577	L3_neutralization
BG_E006_13	E006	Background	H1N1	HA	PKVRDQEGRMNYYWTLVEPGDKITF	0.3476771414279938	L3_neutralization
BG_E006_14	E006	Background	H1N1	HA	AADLKSTQNAIDKITNKVNSVIEKM	0.1985806226730347	L3_neutralization
BG_E006_15	E006	Background	H1N1	HA	IEKMNTQFTAVGKEFNHLEKRIENL	-0.01013688929378986	L3_neutralization
BG_E006_16	E006	Background	H1N1	HA	GNPECESLSTASSWSYIVETSSSDN	-0.05467252805829048	L3_neutralization
BG_E006_17	E006	Background	H1N1	HA	GRMNYYWTLVEPGDKITFEATGNLV	0.3520534932613373	L3_neutralization
BG_E006_18	E006	Background	H1N1	HA	WTLVEPGDKITFEATGNLVVPRYAF	0.321109265089035	L3_neutralization
BG_E006_19	E006	Background	H1N1	HA	KITFEATGNLVVPRYAFAMERNAGS	0.2975035607814789	L3_neutralization
BG_E006_20	E006	Background	H1N1	HA	NVKNLYEKVRSQLKNNAKEIGNGCF	-0.1263598203659058	L3_neutralization
BG_E002_21	E002	Background	H3N2	HA	KCKSECITPNGSIPNDKP	-0.191612720489502	L3_neutralization
BG_E002_22	E002	Background	H3N2	HA	TIDLTDSEMNKLFEKTKK	-0.371152937412262	L3_neutralization
BG_E002_23	E002	Background	H3N2	HA	IVKTITNDQIEVTNATEL	-0.9671328663825989	L3_neutralization
BG_E002_24	E002	Background	H3N2	HA	LDGENCTLIDALLGDPQC	0.008050952106714249	L3_neutralization
BG_E002_25	E002	Background	H3N2	HA	VTNATELVQNSSTGEICD	-0.9439535140991211	L3_neutralization
BG_E002_26	E002	Background	H3N2	HA	LCLGHHAVPNGTIVKTIT	-0.4472843408584595	L3_neutralization
BG_E002_27	E002	Background	H3N2	HA	SIMRSDAPIGKCKSECIT	0.1521040052175522	L3_neutralization
BG_E002_28	E002	Background	H3N2	HA	GCFKIYHKCDNACIGSIR	-0.1031952798366547	L3_neutralization
BG_E002_29	E002	Background	H3N2	HA	FLLCVALLGFIMWACQKG	-0.7956861257553101	L3_neutralization
BG_E002_30	E002	Background	H3N2	HA	KLPGNDNSTATLCLGHHA	-0.7818734645843506	L3_neutralization
BG_E008_31	E008	Background	H1N1	HA	STRIYQILAIYSTV	-1.539072275161743	L3_neutralization
BG_E008_32	E008	Background	H1N1	HA	TLVEPGDKITFEAT	0.3401315808296204	L3_neutralization
BG_E008_33	E008	Background	H1N1	HA	GKEFNHLEKRIENL	-0.2467100620269775	L3_neutralization
BG_E008_34	E008	Background	H1N1	HA	EGRMNYYWTLVEPG	0.3345349133014679	L3_neutralization
BG_E008_35	E008	Background	H1N1	HA	MNTQFTAVGKEFNH	-0.2755137085914612	L3_neutralization
BG_E008_36	E008	Background	H1N1	HA	TAVGKEFNHLEKRI	-0.2727100253105164	L3_neutralization
BG_E008_37	E008	Background	H1N1	HA	MNYYWTLVEPGDKI	0.3387005925178528	L3_neutralization
BG_E008_38	E008	Background	H1N1	HA	VKLESTRIYQILAI	-1.212022066116333	L3_neutralization
BG_E008_39	E008	Background	H1N1	HA	LSTASSWSYIVETS	-0.06996353715658188	L3_neutralization
BG_E008_40	E008	Background	H1N1	HA	IDGVKLESTRIYQI	-1.249446988105774	L3_neutralization
BG_E018_41	E018	Background	H1N1	HA	TQNAIDKITNKVNSVIEKMNTQFTAV	0.1922055333852768	L2_binding
BG_E018_42	E018	Background	H1N1	HA	NSVIEKMNTQFTAVGKEFNHLEKRIE	-0.002620143350213766	L2_binding
BG_E018_43	E018	Background	H1N1	HA	ECESLSTASSWSYIVETSSSDNGTCY	-0.03735702857375145	L2_binding
BG_E018_44	E018	Background	H1N1	HA	YAADLKSTQNAIDKITNKVNSVIEKM	0.2050483822822571	L2_binding
BG_E018_45	E018	Background	H1N1	HA	NVKNLYEKVRSQLKNNAKEIGNGCFE	-0.1070946156978607	L2_binding
BG_E018_46	E018	Background	H1N1	HA	NLVVPRYAFAMERNAGSGIIISDTPV	0.291393369436264	L2_binding
BG_E018_47	E018	Background	H1N1	HA	RMNYYWTLVEPGDKITFEATGNLVVP	0.3237636983394623	L2_binding
BG_E018_48	E018	Background	H1N1	HA	ILGNPECESLSTASSWSYIVETSSSD	-0.04033642634749413	L2_binding
BG_E018_49	E018	Background	H1N1	HA	GDKITFEATGNLVVPRYAFAMERNAG	0.3084478676319122	L2_binding
BG_E018_50	E018	Background	H1N1	HA	KNLIWLVKKGNSYPKLSKSYINDKGK	0.334971159696579	L2_binding
BG_E001_51	E001	Background	H3N2	HA	KLFEKTKKQLRENAE	-0.1804337650537491	L2_binding
BG_E001_52	E001	Background	H3N2	HA	LDGENCTLIDALLGD	-0.01681198365986347	L2_binding
BG_E001_53	E001	Background	H3N2	HA	PGNDNSTATLCLGHH	-0.7790418267250061	L2_binding
BG_E001_54	E001	Background	H3N2	HA	TNDQIEVTNATELVQ	-1.144323348999023	L2_binding
BG_E001_55	E001	Background	H3N2	HA	EVTNATELVQNSSTG	-0.9616319537162781	L2_binding
BG_E001_56	E001	Background	H3N2	HA	NGTIVKTITNDQIEV	-0.9794116616249084	L2_binding
BG_E001_57	E001	Background	H3N2	HA	SEMNKLFEKTKKQLR	-0.4305281043052673	L2_binding
BG_E001_58	E001	Background	H3N2	HA	GCFKIYHKCDNACIG	-0.1522303968667984	L2_binding
BG_E001_59	E001	Background	H3N2	HA	WACQKGNIRCNICII	-0.9097774624824524	L2_binding
BG_E001_60	E001	Background	H3N2	HA	NGCFKIYHKCDNACI	0.1775582134723663	L2_binding
BG_E003_61	E003	Background	H3N2	HA	QILDGENCTLIDA	-0.279809832572937	L2_binding
BG_E003_62	E003	Background	H3N2	HA	FEKTKKQLRENAE	-0.1910162568092346	L2_binding
BG_E003_63	E003	Background	H3N2	HA	LLVALENQHTIDL	0.4291821122169495	L2_binding
BG_E003_64	E003	Background	H3N2	HA	DNSTATLCLGHHA	-0.6085131168365479	L2_binding
BG_E003_65	E003	Background	H3N2	HA	KSSIMRSDAPIGK	0.4958873093128204	L2_binding
BG_E003_66	E003	Background	H3N2	HA	VPNGTIVKTITND	-0.7903121113777161	L2_binding
BG_E003_67	E003	Background	H3N2	HA	CQKGNIRCNICII	-1.054775953292847	L2_binding
BG_E003_68	E003	Background	H3N2	HA	SECITPNGSIPND	-0.1510650366544724	L2_binding
BG_E003_69	E003	Background	H3N2	HA	HHAVPNGTIVKTI	-0.5327953696250916	L2_binding
BG_E003_70	E003	Background	H3N2	HA	LFEKTKKQLRENA	-0.1303699761629105	L2_binding
BG_E004_71	E004	Background	H3N2	HA	NAELLVALENQHTIDLT	0.4035525023937225	L2_binding
BG_E004_72	E004	Background	H3N2	HA	KQLRENAEDMGNGCFKI	0.05716812610626221	L2_binding
BG_E004_73	E004	Background	H3N2	HA	GYFKIRSGKSSIMRSDA	0.7374853491783142	L2_binding
BG_E004_74	E004	Background	H3N2	HA	LGFIMWACQKGNIRCNI	-0.7605493068695068	L2_binding
BG_E004_75	E004	Background	H3N2	HA	IMWACQKGNIRCNICII	-0.923486590385437	L2_binding
BG_E004_76	E004	Background	H3N2	HA	NGCFKIYHKCDNACIGS	-0.06676487624645233	L2_binding
BG_E004_77	E004	Background	H3N2	HA	HTIDLTDSEMNKLFEKT	-0.270210325717926	L2_binding
BG_E004_78	E004	Background	H3N2	HA	ALENQHTIDLTDSEMNK	0.02777166850864887	L2_binding
BG_E004_79	E004	Background	H3N2	HA	IAPRGYFKIRSGKSSIM	0.7468538284301758	L2_binding
BG_E004_80	E004	Background	H3N2	HA	STATLCLGHHAVPNGTI	-0.630456805229187	L2_binding
BG_E007_81	E007	Background	H3N2	HA	RSGKSSI	0.7284126281738281	L3_neutralization
BG_E007_82	E007	Background	H3N2	HA	SPHQILD	-1.443087577819824	L3_neutralization
BG_E007_83	E007	Background	H3N2	HA	KRSQQAV	0.3742587864398956	L3_neutralization
BG_E007_84	E007	Background	H3N2	HA	ENCTLID	-0.06666065752506256	L3_neutralization
BG_E007_85	E007	Background	H3N2	HA	CKSECIT	-0.3395183086395264	L3_neutralization
BG_E007_86	E007	Background	H3N2	HA	VKTITND	-0.8467928767204285	L3_neutralization
BG_E007_87	E007	Background	H3N2	HA	GDPQCDG	-0.3627082407474518	L3_neutralization
BG_E007_88	E007	Background	H3N2	HA	VALLGFI	-0.6951326727867126	L3_neutralization
BG_E007_89	E007	Background	H3N2	HA	SGRITVS	0.7491098642349243	L3_neutralization
BG_E007_90	E007	Background	H3N2	HA	FAQKLPG	-1.210983395576477	L3_neutralization
BG_E009_91	E009	Background	H3N2	NA	KCYQFALGQGTTLNN	-0.5551985502243042	L2_binding
BG_E009_92	E009	Background	H3N2	NA	GKSCINRCFYVELIR	-0.5609821677207947	L2_binding
BG_E009_93	E009	Background	H3N2	NA	KADTKILFIEEGKIV	0.6959559321403503	L2_binding
BG_E009_94	E009	Background	H3N2	NA	IRGRKEETEVLWTSN	-0.5600717663764954	L2_binding
BG_E009_95	E009	Background	H3N2	NA	KPQCGITGFAPFSKD	-0.5564171671867371	L2_binding
BG_E009_96	E009	Background	H3N2	NA	SGLVGDTPRKNDSSS	-0.2370064407587051	L2_binding
BG_E009_97	E009	Background	H3N2	NA	IVSSYVCSGLVGDTP	0.2136941850185394	L2_binding
BG_E009_98	E009	Background	H3N2	NA	GLVGDTPRKNDSSSS	-0.3039702177047729	L2_binding
BG_E009_99	E009	Background	H3N2	NA	GTCTVVMTDGSASGK	1.063363671302795	L2_binding
BG_E009_100	E009	Background	H3N2	NA	HCLDPNNEEGGHGVK	-0.02351296693086624	L2_binding
BG_E010_101	E010	Background	H1N1	HA	QEGRMNYY	0.3492523431777954	L2_binding
BG_E010_102	E010	Background	H1N1	HA	VGKEFNHL	-0.6554591655731201	L2_binding
BG_E010_103	E010	Background	H1N1	HA	WILGNPEC	0.3572474122047424	L2_binding
BG_E010_104	E010	Background	H1N1	HA	TASSWSYI	0.3484114408493042	L2_binding
BG_E010_105	E010	Background	H1N1	HA	NTQFTAVG	0.2199399471282959	L2_binding
BG_E010_106	E010	Background	H1N1	HA	KMNTQFTA	0.267183393239975	L2_binding
BG_E010_107	E010	Background	H1N1	HA	RIYQILAI	-1.564772963523865	L2_binding
BG_E010_108	E010	Background	H1N1	HA	AIYSTVAS	-0.5074255466461182	L2_binding
BG_E010_109	E010	Background	H1N1	HA	STVASSLV	-1.022246122360229	L2_binding
BG_E010_110	E010	Background	H1N1	HA	EGRMNYYW	0.3502633273601532	L2_binding
BG_E011_111	E011	Background	H1N1	HA	HDSNV	-0.07711272686719894	L2_binding
BG_E011_112	E011	Background	H1N1	HA	LVKKG	0.3670811653137207	L2_binding
BG_E011_113	E011	Background	H1N1	HA	FNHLE	-1.192152619361877	L2_binding
BG_E011_114	E011	Background	H1N1	HA	RIENL	0.2914108037948608	L2_binding
BG_E011_115	E011	Background	H1N1	HA	IAGWI	0.3391380608081818	L2_binding
BG_E011_116	E011	Background	H1N1	HA	ILGNP	0.3552864491939545	L2_binding
BG_E011_117	E011	Background	H1N1	HA	DKITF	0.358841598033905	L2_binding
BG_E011_118	E011	Background	H1N1	HA	VKNLY	0.2780629992485046	L2_binding
BG_E011_119	E011	Background	H1N1	HA	LIWLV	0.3657336831092834	L2_binding
BG_E011_120	E011	Background	H1N1	HA	ITFEA	0.3704759776592255	L2_binding
BG_E012_121	E012	Background	H1N1	HA	SGIIISD	0.3382152915000916	L2_binding
BG_E012_122	E012	Background	H1N1	HA	RIENLNK	0.2697324454784393	L2_binding
BG_E012_123	E012	Background	H1N1	HA	KEFNHLE	-0.7472745776176453	L2_binding
BG_E012_124	E012	Background	H1N1	HA	TFEATGN	0.3687774837017059	L2_binding
BG_E012_125	E012	Background	H1N1	HA	KITFEAT	0.3590903878211975	L2_binding
BG_E012_126	E012	Background	H1N1	HA	LKSTQNA	0.2995986044406891	L2_binding
BG_E012_127	E012	Background	H1N1	HA	PLHLGKC	0.2017454653978348	L2_binding
BG_E012_128	E012	Background	H1N1	HA	SDNGTCY	0.3515155017375946	L2_binding
BG_E012_129	E012	Background	H1N1	HA	NVKNLYE	0.1349384337663651	L2_binding
BG_E012_130	E012	Background	H1N1	HA	GNGCFEF	0.3155912458896637	L2_binding
BG_E013_131	E013	Background	H3N2	HA	PRGYFKIRSGKSSIM	0.7444217801094055	L2_binding
BG_E013_132	E013	Background	H3N2	HA	ENQHTIDLTDSEMNK	-0.01017255801707506	L2_binding
BG_E013_133	E013	Background	H3N2	HA	GNDNSTATLCLGHHA	-0.7044847011566162	L2_binding
BG_E013_134	E013	Background	H3N2	HA	GTIVKTITNDQIEVT	-1.063157320022583	L2_binding
BG_E013_135	E013	Background	H3N2	HA	LDGENCTLIDALLGD	-0.01681198365986347	L2_binding
BG_E013_136	E013	Background	H3N2	HA	AVPNGTIVKTITNDQ	-0.8689103722572327	L2_binding
BG_E013_137	E013	Background	H3N2	HA	IVKTITNDQIEVTNA	-1.072335958480835	L2_binding
BG_E013_138	E013	Background	H3N2	HA	SIMRSDAPIGKCKSE	0.2376232445240021	L2_binding
BG_E013_139	E013	Background	H3N2	HA	TIDLTDSEMNKLFEK	-0.07266954332590103	L2_binding
BG_E013_140	E013	Background	H3N2	HA	NKLFEKTKKQLRENA	-0.2003164738416672	L2_binding
BG_E014_141	E014	Background	H3N2	HA	STGEICDSPHQILDGEN	-1.057959079742432	L2_binding
BG_E014_142	E014	Background	H3N2	HA	YILCLVFAQKLPGNDNS	-1.189775705337524	L2_binding
BG_E014_143	E014	Background	H3N2	HA	KTIIALSYILCLVFAQK	-1.003703236579895	L2_binding
BG_E014_144	E014	Background	H3N2	HA	QNSSTGEICDSPHQILD	-1.253643035888672	L2_binding
BG_E014_145	E014	Background	H3N2	HA	TGEICDSPHQILDGENC	-0.8516813516616821	L2_binding
BG_E014_146	E014	Background	H3N2	HA	LPGNDNSTATLCLGHHA	-0.7315790057182312	L2_binding
BG_E014_147	E014	Background	H3N2	HA	TELVQNSSTGEICDSPH	-1.173896789550781	L2_binding
BG_E014_148	E014	Background	H3N2	HA	NATELVQNSSTGEICDS	-1.014014005661011	L2_binding
BG_E014_149	E014	Background	H3N2	HA	DAPIGKCKSECITPNGS	-0.01131673436611891	L2_binding
BG_E014_150	E014	Background	H3N2	HA	QKLPGNDNSTATLCLGH	-0.7947633862495422	L2_binding
BG_E015_151	E015	Background	H1N1	NA	NQNLEYQIG	0.7951226830482483	L3_neutralization
BG_E015_152	E015	Background	H1N1	NA	IGISGPDNG	0.7723352313041687	L3_neutralization
BG_E015_153	E015	Background	H1N1	NA	WVSFNQNLE	0.9980907440185547	L3_neutralization
BG_E015_154	E015	Background	H1N1	NA	NGTIKDRSP	-0.6461375951766968	L3_neutralization
BG_E015_155	E015	Background	H1N1	NA	LECRTFFLT	-0.7613606452941895	L3_neutralization
BG_E015_156	E015	Background	H1N1	NA	IWTSGSSIS	-0.4009324908256531	L3_neutralization
BG_E015_157	E015	Background	H1N1	NA	GWAIYSKDN	-0.3753169775009155	L3_neutralization
BG_E015_158	E015	Background	H1N1	NA	SNRPWVSFN	1.417076349258423	L3_neutralization
BG_E015_159	E015	Background	H1N1	NA	GVNSDTVGW	-0.5935418605804443	L3_neutralization
BG_E015_160	E015	Background	H1N1	NA	GSFVQHPEL	-0.01532138045877218	L3_neutralization
BG_E016_161	E016	Background	H1N1	NA	FFLTQGALLNDK	-0.8244113326072693	L2_binding
BG_E016_162	E016	Background	H1N1	NA	NDKHSNGTIKDR	-0.840366542339325	L2_binding
BG_E016_163	E016	Background	H1N1	NA	GSNRPWVSFNQN	1.246005415916443	L2_binding
BG_E016_164	E016	Background	H1N1	NA	GNSSLCPVSGWA	-0.3321661949157715	L2_binding
BG_E016_165	E016	Background	H1N1	NA	WVSFNQNLEYQI	0.8480936884880066	L2_binding
BG_E016_166	E016	Background	H1N1	NA	SSNGANGVKGFS	0.4438789188861847	L2_binding
BG_E016_167	E016	Background	H1N1	NA	GANGVKGFSFKY	0.2610386908054352	L2_binding
BG_E016_168	E016	Background	H1N1	NA	VSVKLAGNSSLC	-0.3752228915691376	L2_binding
BG_E016_169	E016	Background	H1N1	NA	QSVVSVKLAGNS	-0.3697096109390259	L2_binding
BG_E016_170	E016	Background	H1N1	NA	QGALLNDKHSNG	-0.807694673538208	L2_binding
BG_E017_171	E017	Background	H1N1	NA	VSGWAIYSKDNSIRIGSKGDVFVIREP	-0.4149316549301147	L2_binding
BG_E017_172	E017	Background	H1N1	NA	PELTGLDCIRPCFWVELIRGRPKENTI	-0.8092830777168274	L2_binding
BG_E017_173	E017	Background	H1N1	NA	FISCSPLECRTFFLTQGALLNDKHSNG	-0.7103235721588135	L2_binding
BG_E017_174	E017	Background	H1N1	NA	GWAIYSKDNSIRIGSKGDVFVIREPFI	-0.4342233836650848	L2_binding
BG_E017_175	E017	Background	H1N1	NA	VNISNTNFAAGQSVVSVKLAGNSSLCP	-0.4334381818771362	L2_binding
BG_E017_176	E017	Background	H1N1	NA	GRPKENTIWTSGSSISFCGVNSDTVGW	-0.5981560945510864	L2_binding
BG_E017_177	E017	Background	H1N1	NA	NRPWVSFNQNLEYQIGYICSGIFGDNP	0.9529335498809814	L2_binding
BG_E017_178	E017	Background	H1N1	NA	PWVSFNQNLEYQIGYICSGIFGDNPRP	0.7865943312644958	L2_binding
BG_E017_179	E017	Background	H1N1	NA	ISHSIQLGNQNQIETCNQSVITYENNT	-0.4994848072528839	L2_binding
BG_E017_180	E017	Background	H1N1	NA	LNDKHSNGTIKDRSPYRTLMSCPIGEV	-0.7859481573104858	L2_binding
BG_E019_181	E019	Background	H1N1	HA	AADLKSTQNAIDKITNKVNSVIEK	0.1917821913957596	L2_binding
BG_E019_182	E019	Background	H1N1	HA	YYWTLVEPGDKITFEATGNLVVPR	0.3198525011539459	L2_binding
BG_E019_183	E019	Background	H1N1	HA	PLHLGKCNIAGWILGNPECESLST	-0.02820158936083317	L2_binding
BG_E019_184	E019	Background	H1N1	HA	YEKVRSQLKNNAKEIGNGCFEFYH	-0.1275104582309723	L2_binding
BG_E019_185	E019	Background	H1N1	HA	EEIDGVKLESTRIYQILAIYSTVA	-0.9966281056404114	L2_binding
BG_E019_186	E019	Background	H1N1	HA	LKSTQNAIDKITNKVNSVIEKMNT	0.1928505450487137	L2_binding
BG_E019_187	E019	Background	H1N1	HA	ILGNPECESLSTASSWSYIVETSS	-0.06897744536399841	L2_binding
BG_E019_188	E019	Background	H1N1	HA	GWILGNPECESLSTASSWSYIVET	0.01436219085007906	L2_binding
BG_E019_189	E019	Background	H1N1	HA	ASSWSYIVETSSSDNGTCYPGDFI	0.2562858760356903	L2_binding
BG_E019_190	E019	Background	H1N1	HA	SNVKNLYEKVRSQLKNNAKEIGNG	-0.2139733582735062	L2_binding
BG_E020_191	E020	Background	H1N1	HA	IRPKVRDQEGRMNYYWTLVEPGD	0.3261424899101257	L2_binding
BG_E020_192	E020	Background	H1N1	HA	IWLVKKGNSYPKLSKSYINDKGK	0.3345524668693542	L2_binding
BG_E020_193	E020	Background	H1N1	HA	ECESLSTASSWSYIVETSSSDNG	-0.09105102717876434	L2_binding
BG_E020_194	E020	Background	H1N1	HA	VAPLHLGKCNIAGWILGNPECES	0.1849066466093063	L2_binding
BG_E020_195	E020	Background	H1N1	HA	VVPRYAFAMERNAGSGIIISDTP	0.2861673533916473	L2_binding
BG_E020_196	E020	Background	H1N1	HA	GDKITFEATGNLVVPRYAFAMER	0.3270512819290161	L2_binding
BG_E020_197	E020	Background	H1N1	HA	ASSWSYIVETSSSDNGTCYPGDF	0.2540594041347504	L2_binding
BG_E020_198	E020	Background	H1N1	HA	KITFEATGNLVVPRYAFAMERNA	0.3001478314399719	L2_binding
BG_E020_199	E020	Background	H1N1	HA	LGNPECESLSTASSWSYIVETSS	-0.08501552790403366	L2_binding
BG_E020_200	E020	Background	H1N1	HA	STASSWSYIVETSSSDNGTCYPG	0.03267891705036163	L2_binding
BG_E021_201	E021	Background	H3N2	HA	WACQKGNIRCNICI	-0.8197144865989685	L2_binding
BG_E021_202	E021	Background	H3N2	HA	KTITNDQIEVTNAT	-1.084320068359375	L2_binding
BG_E021_203	E021	Background	H3N2	HA	IEVTNATELVQNSS	-1.081826448440552	L2_binding
BG_E021_204	E021	Background	H3N2	HA	DNSTATLCLGHHAV	-0.6682575941085815	L2_binding
BG_E021_205	E021	Background	H3N2	HA	HAVPNGTIVKTITN	-0.7443383932113647	L2_binding
BG_E021_206	E021	Background	H3N2	HA	LCLGHHAVPNGTIV	-0.3454743921756744	L2_binding
BG_E021_207	E021	Background	H3N2	HA	STATLCLGHHAVPN	-0.6257138848304749	L2_binding
BG_E021_208	E021	Background	H3N2	HA	LCVALLGFIMWACQ	-0.7770139575004578	L2_binding
BG_E021_209	E021	Background	H3N2	HA	FLLCVALLGFIMWA	-0.8254918456077576	L2_binding
BG_E021_210	E021	Background	H3N2	HA	AISCFLLCVALLGF	-0.8525764346122742	L2_binding
BG_E022_211	E022	Background	H1N1	HA	TFEATGNLVVPRY	0.3101549744606018	L2_binding
BG_E022_212	E022	Background	H1N1	HA	RIYQILAIYSTVA	-1.277085542678833	L2_binding
BG_E022_213	E022	Background	H1N1	HA	KLSKSYINDKGKE	0.3088361024856567	L2_binding
BG_E022_214	E022	Background	H1N1	HA	NVKNLYEKVRSQL	-0.1445066779851913	L2_binding
BG_E022_215	E022	Background	H1N1	HA	ITFEATGNLVVPR	0.3098765909671783	L2_binding
BG_E022_216	E022	Background	H1N1	HA	LESTRIYQILAIY	-1.26078200340271	L2_binding
BG_E022_217	E022	Background	H1N1	HA	TLVEPGDKITFEA	0.3391967415809631	L2_binding
BG_E022_218	E022	Background	H1N1	HA	TASSWSYIVETSS	0.1925684064626694	L2_binding
BG_E022_219	E022	Background	H1N1	HA	ESTRIYQILAIYS	-1.304967641830444	L2_binding
BG_E022_220	E022	Background	H1N1	HA	YPKLSKSYINDKG	0.3099724352359772	L2_binding
