## Supplementary material for "Conserved influenza A epitope candidate regions and a benchmark of ESM-2 sequence features": Li_et_al_Supplementary_Data: Table_S3_Tcell_benchmark.tsv

model	features	AUROC	CI_low	CI_high	AUPRC	Precision10	Precision20	delta_AUROC	p_value	n_positive	n_negative
A_conservation	conservation	0.5261	0.4477	0.6097	0.5329	0.9	0.6	NA	NA	NA	NA
C_conservation+PLL	conservation + PLL	0.5291	0.454	0.6073	0.5473	0.7	0.7	NA	NA	NA	NA
D_conservation+PLL+contact	conservation + PLL + contact-density	0.5592	0.4785	0.6341	0.5658	0.7	0.65	NA	NA	NA	NA
incremental_C_vs_A	C vs A (delta)	NA	NA	NA	NA	NA	NA	0.0037	0.455	NA	NA
incremental_D_vs_C	D vs C (delta)	NA	NA	NA	NA	NA	NA	0.0306	0.118	NA	NA
