## Supplementary material for "Conserved influenza A epitope candidate regions and a benchmark of ESM-2 sequence features": Li_et_al_Supplementary_Data: Table_S4_antibody_footprints.tsv

antibody	subtype	protein	region	structure_id	consensus_position	structure_residue	residue
CR6261	H1N1	HA	stalk	3GBN	25	NA
CR6261	H1N1	HA	stalk	3GBN	45	NA
CR6261	H1N1	HA	stalk	3GBN	47	NA
CR6261	H1N1	HA	stalk	3GBN	48	NA
CR6261	H1N1	HA	stalk	3GBN	49	NA
CR6261	H1N1	HA	stalk	3GBN	305	NA
CR6261	H1N1	HA	stalk	3GBN	306	NA
CR6261	H1N1	HA	stalk	3GBN	307	NA
CR6261	H1N1	HA	stalk	3GBN	308	NA
CR6261	H1N1	HA	stalk	3GBN	333	NA
CR6261	H1N1	HA	stalk	3GBN	362	NA
CR6261	H1N1	HA	stalk	3GBN	363	NA
CR6261	H1N1	HA	stalk	3GBN	364	NA
CR6261	H1N1	HA	stalk	3GBN	365	NA
CR6261	H1N1	HA	stalk	3GBN	380	NA
CR6261	H1N1	HA	stalk	3GBN	382	NA
CR6261	H1N1	HA	stalk	3GBN	385	NA
CR6261	H1N1	HA	stalk	3GBN	386	NA
CR6261	H1N1	HA	stalk	3GBN	389	NA
CR6261	H1N1	HA	stalk	3GBN	390	NA
CR6261	H1N1	HA	stalk	3GBN	393	NA
CR6261	H1N1	HA	stalk	3GBN	396	NA
CR6261	H1N1	HA	stalk	3GBN	397	NA
CR6261	H1N1	HA	stalk	3GBN	400	NA
CR6261	H1N1	HA	stalk	3GBN	401	NA
CR8020	H3N2	HA	stalk	3SDY	37	NA
CR8020	H3N2	HA	stalk	3SDY	341	NA
CR8020	H3N2	HA	stalk	3SDY	343	NA
CR8020	H3N2	HA	stalk	3SDY	360	NA
CR8020	H3N2	HA	stalk	3SDY	361	NA
CR8020	H3N2	HA	stalk	3SDY	362	NA
CR8020	H3N2	HA	stalk	3SDY	363	NA
CR8020	H3N2	HA	stalk	3SDY	364	NA
CR8020	H3N2	HA	stalk	3SDY	365	NA
CR8020	H3N2	HA	stalk	3SDY	370	NA
CR8020	H3N2	HA	stalk	3SDY	371	NA
CR8020	H3N2	HA	stalk	3SDY	375	NA
CR8020	H3N2	HA	stalk	3SDY	376	NA
CR8020	H3N2	HA	stalk	3SDY	377	NA
CR8020	H3N2	HA	stalk	3SDY	378	NA
CR8020	H3N2	HA	stalk	3SDY	379	NA
CR8020	H3N2	HA	stalk	3SDY	380	NA
CR8020	H3N2	HA	stalk	3SDY	381	NA
CR8020	H3N2	HA	stalk	3SDY	383	NA
CR8020	H3N2	HA	stalk	3SDY	491	NA
CR8020	H3N2	HA	stalk	3SDY	492	NA
CR8020	H3N2	HA	stalk	3SDY	495	NA
CR8020	H3N2	HA	stalk	3SDY	498	NA
CR9114	H5N1	HA	stalk	4FQI	24	NA
CR9114	H5N1	HA	stalk	4FQI	44	NA
CR9114	H5N1	HA	stalk	4FQI	46	NA
CR9114	H5N1	HA	stalk	4FQI	47	NA
CR9114	H5N1	HA	stalk	4FQI	48	NA
CR9114	H5N1	HA	stalk	4FQI	304	NA
CR9114	H5N1	HA	stalk	4FQI	305	NA
CR9114	H5N1	HA	stalk	4FQI	306	NA
CR9114	H5N1	HA	stalk	4FQI	331	NA
CR9114	H5N1	HA	stalk	4FQI	363	NA
CR9114	H5N1	HA	stalk	4FQI	364	NA
CR9114	H5N1	HA	stalk	4FQI	365	NA
CR9114	H5N1	HA	stalk	4FQI	366	NA
CR9114	H5N1	HA	stalk	4FQI	381	NA
CR9114	H5N1	HA	stalk	4FQI	382	NA
CR9114	H5N1	HA	stalk	4FQI	383	NA
CR9114	H5N1	HA	stalk	4FQI	386	NA
CR9114	H5N1	HA	stalk	4FQI	387	NA
CR9114	H5N1	HA	stalk	4FQI	390	NA
CR9114	H5N1	HA	stalk	4FQI	391	NA
CR9114	H5N1	HA	stalk	4FQI	393	NA
CR9114	H5N1	HA	stalk	4FQI	394	NA
CR9114	H5N1	HA	stalk	4FQI	397	NA
CR9114	H5N1	HA	stalk	4FQI	398	NA
CR9114	H5N1	HA	stalk	4FQI	401	NA
CH65	H1N1	HA	RBD (receptor-binding site)	3SM5	108	NA
CH65	H1N1	HA	RBD (receptor-binding site)	3SM5	145	NA
CH65	H1N1	HA	RBD (receptor-binding site)	3SM5	148	NA
CH65	H1N1	HA	RBD (receptor-binding site)	3SM5	149	NA
CH65	H1N1	HA	RBD (receptor-binding site)	3SM5	150	NA
CH65	H1N1	HA	RBD (receptor-binding site)	3SM5	151	NA
CH65	H1N1	HA	RBD (receptor-binding site)	3SM5	167	NA
CH65	H1N1	HA	RBD (receptor-binding site)	3SM5	169	NA
CH65	H1N1	HA	RBD (receptor-binding site)	3SM5	170	NA
CH65	H1N1	HA	RBD (receptor-binding site)	3SM5	172	NA
CH65	H1N1	HA	RBD (receptor-binding site)	3SM5	173	NA
CH65	H1N1	HA	RBD (receptor-binding site)	3SM5	174	NA
CH65	H1N1	HA	RBD (receptor-binding site)	3SM5	201	NA
CH65	H1N1	HA	RBD (receptor-binding site)	3SM5	203	NA
CH65	H1N1	HA	RBD (receptor-binding site)	3SM5	204	NA
CH65	H1N1	HA	RBD (receptor-binding site)	3SM5	206	NA
CH65	H1N1	HA	RBD (receptor-binding site)	3SM5	207	NA
CH65	H1N1	HA	RBD (receptor-binding site)	3SM5	208	NA
CH65	H1N1	HA	RBD (receptor-binding site)	3SM5	210	NA
CH65	H1N1	HA	RBD (receptor-binding site)	3SM5	236	NA
CH65	H1N1	HA	RBD (receptor-binding site)	3SM5	239	NA
CH65	H1N1	HA	RBD (receptor-binding site)	3SM5	240	NA
CH65	H1N1	HA	RBD (receptor-binding site)	3SM5	241	NA
C05	H3N2	HA	RBD (receptor-binding site)	4FP8	114	NA
C05	H3N2	HA	RBD (receptor-binding site)	4FP8	147	NA
C05	H3N2	HA	RBD (receptor-binding site)	4FP8	148	NA
C05	H3N2	HA	RBD (receptor-binding site)	4FP8	149	NA
C05	H3N2	HA	RBD (receptor-binding site)	4FP8	150	NA
C05	H3N2	HA	RBD (receptor-binding site)	4FP8	151	NA
C05	H3N2	HA	RBD (receptor-binding site)	4FP8	152	NA
C05	H3N2	HA	RBD (receptor-binding site)	4FP8	153	NA
C05	H3N2	HA	RBD (receptor-binding site)	4FP8	161	NA
C05	H3N2	HA	RBD (receptor-binding site)	4FP8	169	NA
C05	H3N2	HA	RBD (receptor-binding site)	4FP8	171	NA
C05	H3N2	HA	RBD (receptor-binding site)	4FP8	172	NA
C05	H3N2	HA	RBD (receptor-binding site)	4FP8	199	NA
C05	H3N2	HA	RBD (receptor-binding site)	4FP8	202	NA
C05	H3N2	HA	RBD (receptor-binding site)	4FP8	205	NA
C05	H3N2	HA	RBD (receptor-binding site)	4FP8	206	NA
C05	H3N2	HA	RBD (receptor-binding site)	4FP8	208	NA
C05	H3N2	HA	RBD (receptor-binding site)	4FP8	209	NA
C05	H3N2	HA	RBD (receptor-binding site)	4FP8	210	NA
C05	H3N2	HA	RBD (receptor-binding site)	4FP8	242	NA
C05	H3N2	HA	RBD (receptor-binding site)	4FP8	244	NA
S139/1	H3N2	HA	RBD (receptor-binding site)	4GMS	114	NA
S139/1	H3N2	HA	RBD (receptor-binding site)	4GMS	147	NA
S139/1	H3N2	HA	RBD (receptor-binding site)	4GMS	150	NA
S139/1	H3N2	HA	RBD (receptor-binding site)	4GMS	151	NA
S139/1	H3N2	HA	RBD (receptor-binding site)	4GMS	152	NA
S139/1	H3N2	HA	RBD (receptor-binding site)	4GMS	153	NA
S139/1	H3N2	HA	RBD (receptor-binding site)	4GMS	161	NA
S139/1	H3N2	HA	RBD (receptor-binding site)	4GMS	169	NA
S139/1	H3N2	HA	RBD (receptor-binding site)	4GMS	171	NA
S139/1	H3N2	HA	RBD (receptor-binding site)	4GMS	172	NA
S139/1	H3N2	HA	RBD (receptor-binding site)	4GMS	173	NA
S139/1	H3N2	HA	RBD (receptor-binding site)	4GMS	174	NA
S139/1	H3N2	HA	RBD (receptor-binding site)	4GMS	175	NA
S139/1	H3N2	HA	RBD (receptor-binding site)	4GMS	176	NA
S139/1	H3N2	HA	RBD (receptor-binding site)	4GMS	205	NA
S139/1	H3N2	HA	RBD (receptor-binding site)	4GMS	206	NA
S139/1	H3N2	HA	RBD (receptor-binding site)	4GMS	208	NA
S139/1	H3N2	HA	RBD (receptor-binding site)	4GMS	209	NA
S139/1	H3N2	HA	RBD (receptor-binding site)	4GMS	210	NA
S139/1	H3N2	HA	RBD (receptor-binding site)	4GMS	212	NA
S139/1	H3N2	HA	RBD (receptor-binding site)	4GMS	241	NA
S139/1	H3N2	HA	RBD (receptor-binding site)	4GMS	242	NA
S139/1	H3N2	HA	RBD (receptor-binding site)	4GMS	244	NA
F045-092	H3N2	HA	RBD (receptor-binding site)	4O58	114	NA
F045-092	H3N2	HA	RBD (receptor-binding site)	4O58	147	NA
F045-092	H3N2	HA	RBD (receptor-binding site)	4O58	148	NA
F045-092	H3N2	HA	RBD (receptor-binding site)	4O58	149	NA
F045-092	H3N2	HA	RBD (receptor-binding site)	4O58	150	NA
F045-092	H3N2	HA	RBD (receptor-binding site)	4O58	151	NA
F045-092	H3N2	HA	RBD (receptor-binding site)	4O58	152	NA
F045-092	H3N2	HA	RBD (receptor-binding site)	4O58	153	NA
F045-092	H3N2	HA	RBD (receptor-binding site)	4O58	161	NA
F045-092	H3N2	HA	RBD (receptor-binding site)	4O58	169	NA
F045-092	H3N2	HA	RBD (receptor-binding site)	4O58	171	NA
F045-092	H3N2	HA	RBD (receptor-binding site)	4O58	172	NA
F045-092	H3N2	HA	RBD (receptor-binding site)	4O58	173	NA
F045-092	H3N2	HA	RBD (receptor-binding site)	4O58	174	NA
F045-092	H3N2	HA	RBD (receptor-binding site)	4O58	175	NA
F045-092	H3N2	HA	RBD (receptor-binding site)	4O58	205	NA
F045-092	H3N2	HA	RBD (receptor-binding site)	4O58	209	NA
F045-092	H3N2	HA	RBD (receptor-binding site)	4O58	210	NA
F045-092	H3N2	HA	RBD (receptor-binding site)	4O58	242	NA
CD6	H1N1	NA	enzyme active site	4QNP	93	NA
CD6	H1N1	NA	enzyme active site	4QNP	94	NA
CD6	H1N1	NA	enzyme active site	4QNP	95	NA
CD6	H1N1	NA	enzyme active site	4QNP	216	NA
CD6	H1N1	NA	enzyme active site	4QNP	217	NA
CD6	H1N1	NA	enzyme active site	4QNP	219	NA
CD6	H1N1	NA	enzyme active site	4QNP	220	NA
CD6	H1N1	NA	enzyme active site	4QNP	221	NA
CD6	H1N1	NA	enzyme active site	4QNP	250	NA
CD6	H1N1	NA	enzyme active site	4QNP	251	NA
CD6	H1N1	NA	enzyme active site	4QNP	252	NA
CD6	H1N1	NA	enzyme active site	4QNP	254	NA
CD6	H1N1	NA	enzyme active site	4QNP	262	NA
CD6	H1N1	NA	enzyme active site	4QNP	263	NA
CD6	H1N1	NA	enzyme active site	4QNP	264	NA
CD6	H1N1	NA	enzyme active site	4QNP	265	NA
CD6	H1N1	NA	enzyme active site	4QNP	266	NA
CD6	H1N1	NA	enzyme active site	4QNP	267	NA
CD6	H1N1	NA	enzyme active site	4QNP	268	NA
CD6	H1N1	NA	enzyme active site	4QNP	270	NA
CD6	H1N1	NA	enzyme active site	4QNP	355	NA
CD6	H1N1	NA	enzyme active site	4QNP	358	NA
CD6	H1N1	NA	enzyme active site	4QNP	375	NA
CD6	H1N1	NA	enzyme active site	4QNP	377	NA
CD6	H1N1	NA	enzyme active site	4QNP	378	NA
CD6	H1N1	NA	enzyme active site	4QNP	388	NA
CD6	H1N1	NA	enzyme active site	4QNP	389	NA
CD6	H1N1	NA	enzyme active site	4QNP	449	NA
CD6	H1N1	NA	enzyme active site	4QNP	450	NA
CD6	H1N1	NA	enzyme active site	4QNP	451	NA
