## Supplementary material for "Conserved influenza A epitope candidate regions and a benchmark of ESM-2 sequence features": Li_et_al_Supplementary_Data: Table_S4_dNdS.tsv

protein	subtype	codon_position	dN	dS	dN_dS	smoothed_dN_dS
HA	H1N1	2	0.75	18.0	0.042	NA
HA	H1N1	3	47.0	0.0	NA	NA
HA	H1N1	4	0.8571	0.0	NA	NA
HA	H1N1	5	0.6	2.25	0.267	NA
HA	H1N1	6	6.0	2.0	3	NA
HA	H1N1	7	4.0	4.0	1	NA
HA	H1N1	9	0.0	71.25	0	NA
HA	H1N1	10	22.5	54.0	0.417	NA
HA	H1N1	11	9.0	2.0	4.5	NA
HA	H1N1	12	2.25	15.0	0.15	NA
HA	H1N1	13	6.0	2.0	3	NA
HA	H1N1	14	5.0	3.0	1.667	NA
HA	H1N1	15	3.0	0.0	NA	NA
HA	H1N1	16	0.75	6.0	0.125	NA
HA	H1N1	17	0.0	6.0	0	NA
HA	H1N1	18	0.375	9.0	0.042	NA
HA	H1N1	19	0.5	1.0	0.5	NA
HA	H1N1	20	0.0	10.5	0	NA
HA	H1N1	21	0.0	9.0	0	NA
HA	H1N1	22	1.7143	0.0	NA	NA
HA	H1N1	23	0.5	2.0	0.25	NA
HA	H1N1	24	1.125	9.0	0.125	NA
HA	H1N1	25	0.75	6.0	0.125	NA
HA	H1N1	26	1.0	24.0	0.042	NA
HA	H1N1	27	0.0	3.0	0	NA
HA	H1N1	28	0.375	6.0	0.062	NA
HA	H1N1	29	0.0	1.0	0	NA
HA	H1N1	30	0.0	0.0	NA	NA
HA	H1N1	31	16.5	24.0	0.688	NA
HA	H1N1	32	2.0	1.0	2	NA
HA	H1N1	33	0.0	628.0	0	NA
HA	H1N1	34	0.75	39.0	0.019	NA
HA	H1N1	35	0.0	9.0	0	NA
HA	H1N1	36	8.5	9.0	0.944	NA
HA	H1N1	37	0.6	4.5	0.133	NA
HA	H1N1	38	0.0	111.0	0	NA
HA	H1N1	39	0.75	15.0	0.05	NA
HA	H1N1	40	0.0	0.0	NA	NA
HA	H1N1	41	1.0	11.0	0.091	NA
HA	H1N1	42	0.0	3.0	0	NA
HA	H1N1	43	0.5	7.0	0.071	NA
HA	H1N1	44	0.0	1.0	0	NA
HA	H1N1	45	0.0	72.0	0	NA
HA	H1N1	46	0.0	3.0	0	NA
HA	H1N1	47	3.5	391.0	0.009	NA
HA	H1N1	48	0.375	90.0	0.004	NA
HA	H1N1	49	0.5	5.0	0.1	NA
HA	H1N1	50	0.0	449.25	0	NA
HA	H1N1	51	0.0	3.0	0	NA
HA	H1N1	52	2.625	12.0	0.219	NA
HA	H1N1	53	0.75	54.0	0.014	NA
HA	H1N1	54	0.0	120.0	0	NA
HA	H1N1	55	5.25	42.0	0.125	NA
HA	H1N1	56	0.5	30.0	0.017	NA
HA	H1N1	57	0.75	36.0	0.021	NA
HA	H1N1	58	0.0	9.75	0	NA
HA	H1N1	59	0.0	12.0	0	NA
HA	H1N1	60	0.375	24.0	0.016	NA
HA	H1N1	61	0.0	0.75	0	NA
HA	H1N1	62	9.0	3.0	3	NA
HA	H1N1	63	0.0	40.0	0	NA
HA	H1N1	64	6.0	17.0	0.353	NA
HA	H1N1	65	5.0	5.0	1	NA
HA	H1N1	66	0.0	10.0	0	NA
HA	H1N1	67	0.0	6.0	0	NA
HA	H1N1	68	4.875	9.0	0.542	NA
HA	H1N1	69	0.0	24.0	0	NA
HA	H1N1	70	0.0	32.0	0	NA
HA	H1N1	71	242.25	6.0	40.375	NA
HA	H1N1	72	0.0	108.0	0	NA
HA	H1N1	73	0.75	12.0	0.062	NA
HA	H1N1	74	1.2857	0.0	NA	NA
HA	H1N1	75	0.0	1.0	0	NA
HA	H1N1	76	0.0	34.0	0	NA
HA	H1N1	78	2.5714	28.5	0.09	NA
HA	H1N1	79	0.0	28.5	0	NA
HA	H1N1	80	0.0	4.0	0	NA
HA	H1N1	81	0.75	33.0	0.023	NA
HA	H1N1	82	0.0	3.0	0	NA
HA	H1N1	83	1.875	96.0	0.02	NA
HA	H1N1	84	0.0	159.0	0	NA
HA	H1N1	85	1.125	6.0	0.188	NA
HA	H1N1	86	2.5	2.0	1.25	NA
HA	H1N1	87	1.5	7.0	0.214	NA
HA	H1N1	88	0.5	6.0	0.083	NA
HA	H1N1	89	2.0	4.0	0.5	NA
HA	H1N1	90	6.5	3.0	2.167	NA
HA	H1N1	91	26.5714	15.0	1.771	NA
HA	H1N1	92	0.5	9.0	0.056	NA
HA	H1N1	94	0.5	3.0	0.167	NA
HA	H1N1	95	0.0	12.0	0	NA
HA	H1N1	96	0.0	3.0	0	NA
HA	H1N1	97	0.0	391.0	0	NA
HA	H1N1	98	0.0	21.0	0	NA
HA	H1N1	99	0.0	18.0	0	NA
HA	H1N1	100	18.0	5.0	3.6	NA
HA	H1N1	101	12.75	3.0	4.25	NA
HA	H1N1	102	1.0	2.0	0.5	NA
HA	H1N1	103	1.5	156.0	0.01	NA
HA	H1N1	104	0.0	0.0	NA	NA
HA	H1N1	105	0.0	5.0	0	NA
HA	H1N1	106	1.0	673.0	0.001	NA
HA	H1N1	107	0.0	27.0	0	NA
HA	H1N1	108	0.0	93.0	0	NA
HA	H1N1	109	0.0	1.0	0	NA
HA	H1N1	110	0.0	4.0	0	NA
HA	H1N1	111	4.125	0.0	NA	NA
HA	H1N1	112	0.0	0.0	NA	NA
HA	H1N1	113	5.1429	4.5	1.143	NA
HA	H1N1	114	0.0	6.0	0	NA
HA	H1N1	115	0.0	3.0	0	NA
HA	H1N1	116	0.375	60.0	0.006	NA
HA	H1N1	117	0.0	294.0	0	NA
HA	H1N1	118	0.0	3.0	0	NA
HA	H1N1	119	0.0	3.0	0	NA
HA	H1N1	120	0.375	39.0	0.01	NA
HA	H1N1	121	1.125	3.0	0.375	NA
HA	H1N1	122	0.0	87.0	0	NA
HA	H1N1	123	0.375	24.0	0.016	NA
HA	H1N1	124	0.5	2.0	0.25	NA
HA	H1N1	125	4.5	5.0	0.9	NA
HA	H1N1	126	0.5	1.0	0.5	NA
HA	H1N1	127	3.0	0.0	NA	NA
HA	H1N1	128	0.375	3.0	0.125	NA
HA	H1N1	129	0.375	3.0	0.125	NA
HA	H1N1	130	2.1429	42.0	0.051	NA
HA	H1N1	131	0.0	9.0	0	NA
HA	H1N1	132	0.0	81.0	0	NA
HA	H1N1	133	0.8571	0.0	NA	NA
HA	H1N1	134	0.0	6.0	0	NA
HA	H1N1	135	0.0	39.0	0	NA
HA	H1N1	136	0.75	66.0	0.011	NA
HA	H1N1	137	269.5	6.0	44.917	NA
HA	H1N1	138	0.75	3.0	0.25	NA
HA	H1N1	139	0.5	0.0	NA	NA
HA	H1N1	141	0.0	59.0	0	NA
HA	H1N1	142	1.125	81.0	0.014	NA
HA	H1N1	143	8.25	72.0	0.115	NA
HA	H1N1	144	5.25	60.0	0.087	NA
HA	H1N1	145	0.5	28.0	0.018	NA
HA	H1N1	146	147.0	6.0	24.5	NA
HA	H1N1	147	235.5	0.0	NA	NA
HA	H1N1	148	0.0	0.0	NA	NA
HA	H1N1	149	3.0	31.0	0.097	NA
HA	H1N1	150	0.0	27.0	0	NA
HA	H1N1	151	0.0	1.0	0	NA
HA	H1N1	152	1.5	3.0	0.5	NA
HA	H1N1	153	0.0	15.0	0	NA
HA	H1N1	154	27.0	1.0	27	NA
HA	H1N1	155	13.125	33.0	0.398	NA
HA	H1N1	156	8.0	1.0	8	NA
HA	H1N1	157	0.0	1.0	0	NA
HA	H1N1	158	8.0	0.0	NA	NA
HA	H1N1	159	14.625	0.0	NA	NA
HA	H1N1	160	1.875	12.0	0.156	NA
HA	H1N1	161	0.0	0.0	NA	NA
HA	H1N1	162	0.0	3.0	0	NA
HA	H1N1	163	2.625	33.0	0.08	NA
HA	H1N1	164	0.0	357.0	0	NA
HA	H1N1	165	0.4286	33.0	0.013	NA
HA	H1N1	166	0.8571	0.0	NA	NA
HA	H1N1	168	0.0	69.0	0	NA
HA	H1N1	169	21.0	7.0	3	NA
HA	H1N1	170	0.375	9.0	0.042	NA
HA	H1N1	171	0.375	18.0	0.021	NA
HA	H1N1	172	3.0	54.0	0.056	NA
HA	H1N1	173	229.875	3.0	76.625	NA
HA	H1N1	174	1.5	27.0	0.056	NA
HA	H1N1	175	0.0	6.0	0	NA
HA	H1N1	176	0.5	1.0	0.5	NA
HA	H1N1	177	0.75	24.0	0.031	NA
HA	H1N1	178	255.4286	4.5	56.762	NA
HA	H1N1	179	13.5	105.0	0.129	NA
HA	H1N1	180	6.0	3.0	2	NA
HA	H1N1	181	31.5	3.0	10.5	NA
HA	H1N1	182	0.0	3.0	0	NA
HA	H1N1	183	2.1429	13.5	0.159	NA
HA	H1N1	184	0.0	6.0	0	NA
HA	H1N1	185	1.875	411.0	0.005	NA
HA	H1N1	186	155.625	24.0	6.484	NA
HA	H1N1	187	0.5	3.0	0.167	NA
HA	H1N1	188	0.0	6.0	0	NA
HA	H1N1	189	2.25	0.0	NA	NA
HA	H1N1	190	8.0	21.0	0.381	NA
HA	H1N1	191	0.0	17.0	0	NA
HA	H1N1	192	0.0	4.0	0	NA
HA	H1N1	193	0.0	18.75	0	NA
HA	H1N1	195	1.5	8.0	0.188	NA
HA	H1N1	196	0.8571	3.0	0.286	NA
HA	H1N1	197	0.0	33.0	0	NA
HA	H1N1	198	0.75	81.0	0.009	NA
HA	H1N1	199	0.0	8.0	0	NA
HA	H1N1	200	238.5	406.0	0.587	NA
HA	H1N1	201	0.5	2.0	0.25	NA
HA	H1N1	202	170.5714	0.0	NA	NA
HA	H1N1	203	318.0	0.0	NA	NA
HA	H1N1	204	59.625	3.0	19.875	NA
HA	H1N1	205	0.0	27.0	0	NA
HA	H1N1	206	206.25	0.0	NA	NA
HA	H1N1	207	21.375	27.0	0.792	NA
HA	H1N1	208	2.5	0.0	NA	NA
HA	H1N1	209	0.0	6.0	0	NA
HA	H1N1	210	0.0	30.0	0	NA
HA	H1N1	211	0.375	3.0	0.125	NA
HA	H1N1	212	6.5	2.0	3.25	NA
HA	H1N1	213	0.0	3.0	0	NA
HA	H1N1	214	1.5	3.0	0.5	NA
HA	H1N1	215	0.0	6.0	0	NA
HA	H1N1	216	0.5	1.0	0.5	NA
HA	H1N1	217	0.0	0.0	NA	NA
HA	H1N1	218	0.0	0.0	NA	NA
HA	H1N1	219	3.5	12.0	0.292	NA
HA	H1N1	220	1.0	5.0	0.2	NA
HA	H1N1	221	0.0	8.0	0	NA
HA	H1N1	222	4.7143	1.5	3.143	NA
HA	H1N1	223	0.0	3.0	0	NA
HA	H1N1	224	0.0	0.0	NA	NA
HA	H1N1	225	0.75	84.0	0.009	NA
HA	H1N1	226	14.25	39.0	0.365	NA
HA	H1N1	227	0.375	0.0	NA	NA
HA	H1N1	228	1.125	186.0	0.006	NA
HA	H1N1	229	0.0	12.0	0	NA
HA	H1N1	230	0.0	18.0	0	NA
HA	H1N1	231	0.4286	4.5	0.095	NA
HA	H1N1	232	0.5	1.0	0.5	NA
HA	H1N1	233	40.0	3.0	13.333	NA
HA	H1N1	234	0.0	1.5	0	NA
HA	H1N1	235	0.5	6.0	0.083	NA
HA	H1N1	236	0.0	12.0	0	NA
HA	H1N1	237	1.0	4.0	0.25	NA
HA	H1N1	238	0.4286	7.5	0.057	NA
HA	H1N1	239	20.25	30.0	0.675	NA
HA	H1N1	240	33.75	12.0	2.812	NA
HA	H1N1	241	332.0	0.0	NA	NA
HA	H1N1	242	0.0	47.0	0	NA
HA	H1N1	243	0.0	10.5	0	NA
HA	H1N1	245	1.5	24.0	0.062	NA
HA	H1N1	246	0.0	30.0	0	NA
HA	H1N1	247	0.0	9.0	0	NA
HA	H1N1	249	1.0	0.0	NA	NA
HA	H1N1	250	31.2	4.5	6.933	NA
HA	H1N1	251	2.0	1.0	2	NA
HA	H1N1	252	1.875	1170.0	0.002	NA
HA	H1N1	253	0.0	84.0	0	NA
HA	H1N1	254	0.5	10.0	0.05	NA
HA	H1N1	255	0.0	102.0	0	NA
HA	H1N1	256	0.375	0.0	NA	NA
HA	H1N1	257	0.4286	0.0	NA	NA
HA	H1N1	258	1.5	2.0	0.75	NA
HA	H1N1	259	0.0	12.0	0	NA
HA	H1N1	260	0.0	9.0	0	NA
HA	H1N1	261	0.0	2.0	0	NA
HA	H1N1	262	0.0	8.0	0	NA
HA	H1N1	263	0.0	630.0	0	NA
HA	H1N1	264	0.0	3.0	0	NA
HA	H1N1	265	0.0	15.0	0	NA
HA	H1N1	266	0.0	7.0	0	NA
HA	H1N1	267	332.0	1.0	332	NA
HA	H1N1	268	0.0	114.0	0	NA
HA	H1N1	269	0.0	49.5	0	NA
HA	H1N1	270	0.0	0.0	NA	NA
HA	H1N1	271	0.0	1.0	0	NA
HA	H1N1	272	0.375	6.0	0.062	NA
HA	H1N1	273	29.0	10.0	2.9	NA
HA	H1N1	275	2.625	21.0	0.125	NA
HA	H1N1	276	240.375	0.0	NA	NA
HA	H1N1	277	159.375	9.0	17.708	NA
HA	H1N1	278	11.0	11.0	1	NA
HA	H1N1	279	2.5	6.0	0.417	NA
HA	H1N1	280	0.5	28.0	0.018	NA
HA	H1N1	281	0.5	6.0	0.083	NA
HA	H1N1	282	0.0	12.0	0	NA
HA	H1N1	283	0.8571	10.5	0.082	NA
HA	H1N1	284	0.4286	4.5	0.095	NA
HA	H1N1	285	0.0	3.0	0	NA
HA	H1N1	286	1.875	36.0	0.052	NA
HA	H1N1	287	1.5	5.0	0.3	NA
HA	H1N1	288	4.0	3.0	1.333	NA
HA	H1N1	289	25.0	27.0	0.926	NA
HA	H1N1	290	4.125	27.0	0.153	NA
HA	H1N1	291	1.125	6.0	0.188	NA
HA	H1N1	292	0.0	6.0	0	NA
HA	H1N1	293	0.375	63.0	0.006	NA
HA	H1N1	294	14.0	0.0	NA	NA
HA	H1N1	295	0.0	8.0	0	NA
HA	H1N1	296	0.0	27.0	0	NA
HA	H1N1	297	0.0	81.0	0	NA
HA	H1N1	298	0.0	14.0	0	NA
HA	H1N1	299	2.5	27.0	0.093	NA
HA	H1N1	300	6.375	114.0	0.056	NA
HA	H1N1	301	0.0	1.0	0	NA
HA	H1N1	302	0.0	3.0	0	NA
HA	H1N1	303	3.0	0.0	NA	NA
HA	H1N1	304	0.0	24.0	0	NA
HA	H1N1	305	0.0	2.0	0	NA
HA	H1N1	306	0.0	69.0	0	NA
HA	H1N1	307	0.0	77.0	0	NA
HA	H1N1	308	0.0	0.0	NA	NA
HA	H1N1	309	0.0	3.0	0	NA
HA	H1N1	310	1.125	93.0	0.012	NA
HA	H1N1	311	0.75	3.0	0.25	NA
HA	H1N1	312	27.0	6.0	4.5	NA
HA	H1N1	313	0.375	36.0	0.01	NA
HA	H1N1	314	0.5	12.0	0.042	NA
HA	H1N1	315	2.1429	169.5	0.013	NA
HA	H1N1	316	2.0	661.0	0.003	NA
HA	H1N1	317	0.4286	4.5	0.095	NA
HA	H1N1	318	0.0	35.0	0	NA
HA	H1N1	319	6.375	39.0	0.163	NA
HA	H1N1	320	0.0	45.0	0	NA
HA	H1N1	321	0.0	0.0	NA	NA
HA	H1N1	322	0.0	21.0	0	NA
HA	H1N1	323	0.0	18.0	0	NA
HA	H1N1	324	0.5	541.0	0.001	NA
HA	H1N1	325	278.1429	1.5	185.429	NA
HA	H1N1	326	0.0	12.0	0	NA
HA	H1N1	327	3.5	3.0	1.167	NA
HA	H1N1	328	4.875	9.0	0.542	NA
HA	H1N1	329	0.4286	7.5	0.057	NA
HA	H1N1	330	3.0	97.5	0.031	NA
HA	H1N1	331	0.0	7.5	0	NA
HA	H1N1	332	1.5	6.0	0.25	NA
HA	H1N1	333	2.0	1.0	2	NA
HA	H1N1	334	0.0	9.0	0	NA
HA	H1N1	335	1.2	508.5	0.002	NA
HA	H1N1	336	0.4286	37.5	0.011	NA
HA	H1N1	337	1.5	6.0	0.25	NA
HA	H1N1	338	11.0	6.0	1.833	NA
HA	H1N1	339	2.0	27.0	0.074	NA
HA	H1N1	340	0.5	21.0	0.024	NA
HA	H1N1	341	7.2857	6.0	1.214	NA
HA	H1N1	342	0.0	12.0	0	NA
HA	H1N1	343	0.5	3.0	0.167	NA
HA	H1N1	344	0.0	3.0	0	NA
HA	H1N1	345	0.0	6.0	0	NA
HA	H1N1	346	0.6	24.0	0.025	NA
HA	H1N1	347	1.125	105.0	0.011	NA
HA	H1N1	348	0.0	10.0	0	NA
HA	H1N1	349	0.0	3.0	0	NA
HA	H1N1	350	0.4286	6.0	0.071	NA
HA	H1N1	351	0.0	401.0	0	NA
HA	H1N1	352	0.0	12.0	0	NA
HA	H1N1	353	0.0	6.0	0	NA
HA	H1N1	354	0.0	955.5	0	NA
HA	H1N1	355	0.0	0.0	NA	NA
HA	H1N1	356	0.0	6.0	0	NA
HA	H1N1	357	0.0	48.0	0	NA
HA	H1N1	359	0.0	1.0	0	NA
HA	H1N1	360	0.0	50.0	0	NA
HA	H1N1	362	1.5	4.0	0.375	NA
HA	H1N1	363	0.75	6.0	0.125	NA
HA	H1N1	364	0.0	4.0	0	NA
HA	H1N1	366	0.0	69.0	0	NA
HA	H1N1	367	0.0	1.0	0	NA
HA	H1N1	368	0.0	6.0	0	NA
HA	H1N1	369	0.375	36.0	0.01	NA
HA	H1N1	370	0.0	3.0	0	NA
HA	H1N1	371	0.0	6.0	0	NA
HA	H1N1	372	0.0	6.0	0	NA
HA	H1N1	373	11.25	45.0	0.25	NA
HA	H1N1	374	0.0	57.0	0	NA
HA	H1N1	375	0.0	41.0	0	NA
HA	H1N1	376	1.0	4.0	0.25	NA
HA	H1N1	377	0.0	17.0	0	NA
HA	H1N1	378	0.75	18.0	0.042	NA
HA	H1N1	379	0.0	0.0	NA	NA
HA	H1N1	380	0.0	16.0	0	NA
HA	H1N1	381	0.0	177.0	0	NA
HA	H1N1	382	8.4	69.75	0.12	NA
HA	H1N1	383	0.75	81.0	0.009	NA
HA	H1N1	384	0.0	24.0	0	NA
HA	H1N1	385	0.0	4.0	0	NA
HA	H1N1	386	0.0	84.0	0	NA
HA	H1N1	387	2.25	6.0	0.375	NA
HA	H1N1	388	2.0	7.0	0.286	NA
HA	H1N1	389	0.8571	4.5	0.19	NA
HA	H1N1	390	0.0	183.0	0	NA
HA	H1N1	391	0.375	213.0	0.002	NA
HA	H1N1	392	0.0	3.0	0	NA
HA	H1N1	393	0.0	638.0	0	NA
HA	H1N1	394	0.375	9.0	0.042	NA
HA	H1N1	395	0.0	9.0	0	NA
HA	H1N1	396	0.5	11.0	0.045	NA
HA	H1N1	397	0.0	84.0	0	NA
HA	H1N1	398	1.0	5.0	0.2	NA
HA	H1N1	399	0.0	5.0	0	NA
HA	H1N1	400	0.4286	6.0	0.071	NA
HA	H1N1	401	0.0	15.0	0	NA
HA	H1N1	402	0.375	321.0	0.001	NA
HA	H1N1	404	0.0	9.0	0	NA
HA	H1N1	405	0.5	8.0	0.063	NA
HA	H1N1	406	0.375	18.0	0.021	NA
HA	H1N1	407	0.0	3.0	0	NA
HA	H1N1	408	6.0	3.0	2	NA
HA	H1N1	409	0.0	2.0	0	NA
HA	H1N1	410	1.0	626.0	0.002	NA
HA	H1N1	411	1.0	2.0	0.5	NA
HA	H1N1	412	0.0	51.0	0	NA
HA	H1N1	413	0.375	12.0	0.031	NA
HA	H1N1	414	0.375	6.0	0.062	NA
HA	H1N1	415	0.0	33.0	0	NA
HA	H1N1	416	34.125	42.0	0.812	NA
HA	H1N1	417	0.0	66.0	0	NA
HA	H1N1	418	0.0	9.0	0	NA
HA	H1N1	419	0.0	6.0	0	NA
HA	H1N1	420	0.0	3.0	0	NA
HA	H1N1	421	23.1429	0.0	NA	NA
HA	H1N1	422	0.0	54.0	0	NA
HA	H1N1	423	0.0	3.0	0	NA
HA	H1N1	424	0.6	16.5	0.036	NA
HA	H1N1	425	0.375	39.0	0.01	NA
HA	H1N1	426	0.0	0.0	NA	NA
HA	H1N1	427	0.75	1833.0	0	NA
HA	H1N1	428	0.0	1.0	0	NA
HA	H1N1	429	0.0	12.0	0	NA
HA	H1N1	430	0.0	0.0	NA	NA
HA	H1N1	431	0.0	5.0	0	NA
HA	H1N1	432	1.125	21.0	0.054	NA
HA	H1N1	433	0.6	12.75	0.047	NA
HA	H1N1	434	0.0	12.0	0	NA
HA	H1N1	435	325.5	0.0	NA	NA
HA	H1N1	437	0.0	0.0	NA	NA
HA	H1N1	438	0.0	0.0	NA	NA
HA	H1N1	439	0.0	0.0	NA	NA
HA	H1N1	440	1.0	39.0	0.026	NA
HA	H1N1	441	0.0	6.0	0	NA
HA	H1N1	442	0.0	9.75	0	NA
HA	H1N1	443	1.2	491.25	0.002	NA
HA	H1N1	444	2.5	3.0	0.833	NA
HA	H1N1	445	0.0	21.0	0	NA
HA	H1N1	446	0.0	45.0	0	NA
HA	H1N1	447	0.0	12.0	0	NA
HA	H1N1	448	0.0	984.0	0	NA
HA	H1N1	449	0.75	0.0	NA	NA
HA	H1N1	450	1.7143	3.0	0.571	NA
HA	H1N1	451	5.0	3.0	1.667	NA
HA	H1N1	452	0.0	10.5	0	NA
HA	H1N1	453	0.75	42.0	0.018	NA
HA	H1N1	454	0.0	90.0	0	NA
HA	H1N1	455	0.375	1194.0	0	NA
HA	H1N1	456	1.125	0.0	NA	NA
HA	H1N1	457	1.0	1.0	1	NA
HA	H1N1	458	1.125	6.0	0.188	NA
HA	H1N1	459	0.5	2.0	0.25	NA
HA	H1N1	460	0.75	15.0	0.05	NA
HA	H1N1	461	2.25	84.0	0.027	NA
HA	H1N1	462	0.0	18.0	0	NA
HA	H1N1	463	0.75	0.0	NA	NA
HA	H1N1	464	0.75	3.0	0.25	NA
HA	H1N1	465	0.375	72.0	0.005	NA
HA	H1N1	466	2.0	30.0	0.067	NA
HA	H1N1	467	2.1429	4.5	0.476	NA
HA	H1N1	468	15.375	21.0	0.732	NA
HA	H1N1	469	0.0	111.0	0	NA
HA	H1N1	470	0.0	13.5	0	NA
HA	H1N1	471	1.125	0.0	NA	NA
HA	H1N1	472	6.0	3.0	2	NA
HA	H1N1	473	0.0	0.0	NA	NA
HA	H1N1	474	0.5	430.0	0.001	NA
HA	H1N1	475	0.375	54.0	0.007	NA
HA	H1N1	476	0.0	6.0	0	NA
HA	H1N1	477	2.1429	1.5	1.429	NA
HA	H1N1	478	0.0	6.0	0	NA
HA	H1N1	479	0.75	51.0	0.015	NA
HA	H1N1	480	0.0	72.0	0	NA
HA	H1N1	481	0.0	6.0	0	NA
HA	H1N1	482	0.0	0.0	NA	NA
HA	H1N1	483	0.375	3.0	0.125	NA
HA	H1N1	484	0.0	9.0	0	NA
HA	H1N1	485	0.0	51.0	0	NA
HA	H1N1	486	0.0	3.0	0	NA
HA	H1N1	487	0.75	3.0	0.25	NA
HA	H1N1	488	0.0	51.0	0	NA
HA	H1N1	489	1.125	753.0	0.001	NA
HA	H1N1	490	1.125	9.0	0.125	NA
HA	H1N1	491	1.0	57.0	0.018	NA
HA	H1N1	492	0.0	3.0	0	NA
HA	H1N1	494	0.0	18.0	0	NA
HA	H1N1	495	0.0	6.0	0	NA
HA	H1N1	496	0.0	1.0	0	NA
HA	H1N1	497	3.375	252.0	0.013	NA
HA	H1N1	498	0.0	6.0	0	NA
HA	H1N1	499	6.0	9.0	0.667	NA
HA	H1N1	500	1.0	2.0	0.5	NA
HA	H1N1	501	0.0	0.0	NA	NA
HA	H1N1	502	5.25	12.0	0.438	NA
HA	H1N1	503	0.0	15.0	0	NA
HA	H1N1	504	0.5	10.0	0.05	NA
HA	H1N1	505	1.125	6.0	0.188	NA
HA	H1N1	506	0.0	36.0	0	NA
HA	H1N1	507	0.5	2.0	0.25	NA
HA	H1N1	508	5.625	138.0	0.041	NA
HA	H1N1	509	0.0	6.0	0	NA
HA	H1N1	510	2.5	17.0	0.147	NA
HA	H1N1	511	0.375	6.0	0.062	NA
HA	H1N1	512	0.0	37.5	0	NA
HA	H1N1	513	8.25	3.0	2.75	NA
HA	H1N1	514	0.0	4.5	0	NA
HA	H1N1	515	0.75	0.0	NA	NA
HA	H1N1	516	0.375	0.0	NA	NA
HA	H1N1	517	0.4286	0.0	NA	NA
HA	H1N1	518	4.875	0.0	NA	NA
HA	H1N1	519	0.5	69.0	0.007	NA
HA	H1N1	520	1.5	2.0	0.75	NA
HA	H1N1	521	13.875	30.0	0.463	NA
HA	H1N1	522	0.0	14.25	0	NA
HA	H1N1	523	228.375	9.0	25.375	NA
HA	H1N1	524	0.0	9.0	0	NA
HA	H1N1	525	1.0	0.0	NA	NA
HA	H1N1	526	1.7143	42.0	0.041	NA
HA	H1N1	527	17.1429	918.0	0.019	NA
HA	H1N1	528	0.375	27.0	0.014	NA
HA	H1N1	529	0.75	63.0	0.012	NA
HA	H1N1	530	0.0	49.5	0	NA
HA	H1N1	531	0.0	54.0	0	NA
HA	H1N1	532	0.0	626.0	0	NA
HA	H1N1	533	0.0	28.5	0	NA
HA	H1N1	534	0.0	12.0	0	NA
HA	H1N1	535	0.5	3.0	0.167	NA
HA	H1N1	536	0.0	8.0	0	NA
HA	H1N1	537	10.0	386.0	0.026	NA
HA	H1N1	538	0.0	1.0	0	NA
HA	H1N1	539	0.0	6.0	0	NA
HA	H1N1	540	0.0	8.0	0	NA
HA	H1N1	541	0.4286	19.5	0.022	NA
HA	H1N1	542	2.0	676.0	0.003	NA
HA	H1N1	543	0.6	3.75	0.16	NA
HA	H1N1	544	5.0	2.0	2.5	NA
HA	H1N1	545	4.5	0.0	NA	NA
HA	H1N1	546	0.0	0.0	NA	NA
HA	H1N1	547	0.0	5.25	0	NA
HA	H1N1	548	0.0	0.0	NA	NA
HA	H1N1	549	0.0	0.0	NA	NA
HA	H1N1	550	2.1429	1.5	1.429	NA
HA	H1N1	551	0.75	444.0	0.002	NA
HA	H1N1	552	0.0	45.0	0	NA
HA	H1N1	555	0.0	48.0	0	NA
HA	H1N1	556	0.5	45.0	0.011	NA
HA	H1N1	557	0.375	6.0	0.062	NA
HA	H1N1	558	0.0	2.0	0	NA
HA	H1N1	559	0.0	0.0	NA	NA
HA	H1N1	560	0.0	3.75	0	NA
HA	H1N1	561	0.0	291.0	0	NA
HA	H1N1	562	0.0	24.0	0	NA
HA	H1N1	563	0.0	0.0	NA	NA
HA	H1N1	564	0.8571	1.5	0.571	NA
HA	H1N1	565	0.0	3.0	0	NA
HA	H1N1	566	0.0	0.0	NA	NA
HA	H1N1	567	0.0	10.5	0	NA
HA	H1N1	568	1.5	81.0	0.019	NA
HA	H1N1	569	3.0	9.0	0.333	NA
HA	H1N1	570	6.75	6.0	1.125	NA
HA	H1N1	571	1.5	18.0	0.083	NA
HA	H1N1	572	1.7143	1.5	1.143	NA
HA	H1N1	573	12.8571	610.5	0.021	NA
HA	H1N1	575	3.0	0.0	NA	NA
HA	H1N1	576	0.0	0.0	NA	NA
HA	H1N1	577	0.0	0.0	NA	NA
HA	H1N1	578	0.5	0.0	NA	NA
HA	H1N1	579	0.0	3.0	0	NA
HA	H1N1	580	0.375	0.0	NA	NA
HA	H1N1	581	1.8	0.0	NA	NA
