## Supplementary material for "Conserved influenza A epitope candidate regions and a benchmark of ESM-2 sequence features": Li_et_al_Supplementary_Data: Table_S4_RSA_contact.tsv

protein	subtype	position	residue	RSA	contact_density	structure_id
HA	H1N1	NA		0.147	0.084	1RU7
HA	H1N1	NA		0.137	0.271	1RU7
HA	H1N1	NA		0.001	0.349	1RU7
HA	H1N1	NA		0.111	0.374	1RU7
HA	H1N1	NA		0.0	0.319	1RU7
HA	H1N1	NA		0.001	0.314	1RU7
HA	H1N1	NA		0.0	0.334	1RU7
HA	H1N1	NA		0.077	0.258	1RU7
HA	H1N1	NA		0.006	0.241	1RU7
HA	H1N1	NA		0.17	0.227	1RU7
HA	H1N1	NA		0.732	0.418	1RU7
HA	H1N1	NA		0.144	0.326	1RU7
HA	H1N1	NA		0.657	0.447	1RU7
HA	H1N1	NA		0.272	0.497	1RU7
HA	H1N1	NA		0.222	0.536	1RU7
HA	H1N1	NA		0.006	0.597	1RU7
HA	H1N1	NA		0.247	0.545	1RU7
HA	H1N1	NA		0.009	0.656	1RU7
HA	H1N1	NA		0.041	0.657	1RU7
HA	H1N1	NA		0.162	0.652	1RU7
HA	H1N1	NA		0.337	0.624	1RU7
HA	H1N1	NA		0.408	0.621	1RU7
HA	H1N1	NA		0.543	0.635	1RU7
HA	H1N1	NA		0.018	0.626	1RU7
HA	H1N1	NA		0.305	0.624	1RU7
HA	H1N1	NA		0.0	0.625	1RU7
HA	H1N1	NA		0.036	0.603	1RU7
HA	H1N1	NA		0.321	0.604	1RU7
HA	H1N1	NA		0.135	0.653	1RU7
HA	H1N1	NA		0.304	0.662	1RU7
HA	H1N1	NA		0.268	0.634	1RU7
HA	H1N1	NA		0.008	0.641	1RU7
HA	H1N1	NA		0.026	0.632	1RU7
HA	H1N1	NA		0.105	0.636	1RU7
HA	H1N1	NA		0.486	0.648	1RU7
HA	H1N1	NA		0.445	0.632	1RU7
HA	H1N1	NA		0.328	0.646	1RU7
HA	H1N1	NA		0.282	0.662	1RU7
HA	H1N1	NA		0.361	0.655	1RU7
HA	H1N1	NA		0.272	0.649	1RU7
HA	H1N1	NA		0.007	0.653	1RU7
HA	H1N1	NA		0.002	0.631	1RU7
HA	H1N1	NA		0.275	0.637	1RU7
HA	H1N1	NA		0.123	0.638	1RU7
HA	H1N1	NA		0.524	0.648	1RU7
HA	H1N1	NA		0.424	0.66	1RU7
HA	H1N1	NA		0.46	0.642	1RU7
HA	H1N1	NA		0.236	0.639	1RU7
HA	H1N1	NA		0.07	0.638	1RU7
HA	H1N1	NA		0.016	0.651	1RU7
HA	H1N1	NA		0.347	0.663	1RU7
HA	H1N1	NA		0.0	0.652	1RU7
HA	H1N1	NA		0.172	0.659	1RU7
HA	H1N1	NA		0.4	0.644	1RU7
HA	H1N1	NA		0.0	0.587	1RU7
HA	H1N1	NA		0.135	0.55	1RU7
HA	H1N1	NA		0.0	0.625	1RU7
HA	H1N1	NA		0.046	0.645	1RU7
HA	H1N1	NA		0.0	0.546	1RU7
HA	H1N1	NA		0.034	0.628	1RU7
HA	H1N1	NA		0.0	0.643	1RU7
HA	H1N1	NA		0.002	0.633	1RU7
HA	H1N1	NA		0.016	0.607	1RU7
HA	H1N1	NA		0.027	0.628	1RU7
HA	H1N1	NA		0.014	0.653	1RU7
HA	H1N1	NA		0.394	0.654	1RU7
HA	H1N1	NA		0.02	0.648	1RU7
HA	H1N1	NA		0.185	0.651	1RU7
HA	H1N1	NA		0.61	0.626	1RU7
HA	H1N1	NA		0.054	0.583	1RU7
HA	H1N1	NA		0.243	0.601	1RU7
HA	H1N1	NA		0.618	0.542	1RU7
HA	H1N1	NA		0.273	0.664	1RU7
HA	H1N1	NA		0.478	0.65	1RU7
HA	H1N1	NA		0.42	0.633	1RU7
HA	H1N1	NA		0.02	0.636	1RU7
HA	H1N1	NA		0.09	0.651	1RU7
HA	H1N1	NA		0.0	0.65	1RU7
HA	H1N1	NA		0.0	0.624	1RU7
HA	H1N1	NA		0.014	0.584	1RU7
HA	H1N1	NA		0.062	0.566	1RU7
HA	H1N1	NA		0.215	0.624	1RU7
HA	H1N1	NA		0.581	0.65	1RU7
HA	H1N1	NA		0.543	0.6	1RU7
HA	H1N1	NA		0.137	0.658	1RU7
HA	H1N1	NA		0.63	0.659	1RU7
HA	H1N1	NA		0.103	0.652	1RU7
HA	H1N1	NA		0.048	0.656	1RU7
HA	H1N1	NA		0.274	0.655	1RU7
HA	H1N1	NA		0.024	0.657	1RU7
HA	H1N1	NA		0.028	0.649	1RU7
HA	H1N1	NA		0.046	0.654	1RU7
HA	H1N1	NA		0.263	0.644	1RU7
HA	H1N1	NA		0.446	0.657	1RU7
HA	H1N1	NA		0.086	0.641	1RU7
HA	H1N1	NA		0.174	0.63	1RU7
HA	H1N1	NA		0.303	0.639	1RU7
HA	H1N1	NA		0.128	0.652	1RU7
HA	H1N1	NA		0.098	0.653	1RU7
HA	H1N1	NA		0.013	0.65	1RU7
HA	H1N1	NA		0.001	0.638	1RU7
HA	H1N1	NA		0.07	0.623	1RU7
HA	H1N1	NA		0.11	0.603	1RU7
HA	H1N1	NA		0.076	0.562	1RU7
HA	H1N1	NA		0.001	0.554	1RU7
HA	H1N1	NA		0.131	0.625	1RU7
HA	H1N1	NA		0.266	0.619	1RU7
HA	H1N1	NA		0.002	0.655	1RU7
HA	H1N1	NA		0.257	0.637	1RU7
HA	H1N1	NA		0.11	0.59	1RU7
HA	H1N1	NA		0.016	0.61	1RU7
HA	H1N1	NA		0.212	0.645	1RU7
HA	H1N1	NA		0.252	0.644	1RU7
HA	H1N1	NA		0.099	0.64	1RU7
HA	H1N1	NA		0.346	0.649	1RU7
HA	H1N1	NA		0.045	0.649	1RU7
HA	H1N1	NA		0.028	0.636	1RU7
HA	H1N1	NA		0.329	0.632	1RU7
HA	H1N1	NA		0.383	0.657	1RU7
HA	H1N1	NA		0.777	0.645	1RU7
HA	H1N1	NA		0.544	0.65	1RU7
HA	H1N1	NA		0.101	0.645	1RU7
HA	H1N1	NA		0.042	0.653	1RU7
HA	H1N1	NA		0.548	0.658	1RU7
HA	H1N1	NA		0.441	0.659	1RU7
HA	H1N1	NA		0.058	0.661	1RU7
HA	H1N1	NA		0.239	0.662	1RU7
HA	H1N1	NA		0.125	0.646	1RU7
HA	H1N1	NA		0.563	0.651	1RU7
HA	H1N1	NA		0.155	0.647	1RU7
HA	H1N1	NA		0.429	0.628	1RU7
HA	H1N1	NA		0.066	0.653	1RU7
HA	H1N1	NA		0.505	0.636	1RU7
HA	H1N1	NA		0.026	0.65	1RU7
HA	H1N1	NA		0.017	0.652	1RU7
HA	H1N1	NA		0.306	0.648	1RU7
HA	H1N1	NA		0.261	0.645	1RU7
HA	H1N1	NA		0.662	0.647	1RU7
HA	H1N1	NA		0.78	0.647	1RU7
HA	H1N1	NA		0.635	0.643	1RU7
HA	H1N1	NA		0.338	0.642	1RU7
HA	H1N1	NA		0.121	0.63	1RU7
HA	H1N1	NA		0.062	0.64	1RU7
HA	H1N1	NA		0.017	0.646	1RU7
HA	H1N1	NA		0.216	0.646	1RU7
HA	H1N1	NA		0.01	0.646	1RU7
HA	H1N1	NA		0.01	0.6	1RU7
HA	H1N1	NA		0.037	0.595	1RU7
HA	H1N1	NA		0.06	0.622	1RU7
HA	H1N1	NA		0.0	0.65	1RU7
HA	H1N1	NA		0.096	0.631	1RU7
HA	H1N1	NA		0.155	0.642	1RU7
HA	H1N1	NA		0.3	0.613	1RU7
HA	H1N1	NA		0.696	0.661	1RU7
HA	H1N1	NA		0.45	0.654	1RU7
HA	H1N1	NA		0.34	0.617	1RU7
HA	H1N1	NA		0.031	0.576	1RU7
HA	H1N1	NA		0.335	0.611	1RU7
HA	H1N1	NA		0.564	0.655	1RU7
HA	H1N1	NA		0.055	0.655	1RU7
HA	H1N1	NA		0.426	0.65	1RU7
HA	H1N1	NA		0.187	0.649	1RU7
HA	H1N1	NA		0.313	0.641	1RU7
HA	H1N1	NA		0.133	0.647	1RU7
HA	H1N1	NA		0.393	0.624	1RU7
HA	H1N1	NA		0.0	0.642	1RU7
HA	H1N1	NA		0.746	0.632	1RU7
HA	H1N1	NA		0.318	0.625	1RU7
HA	H1N1	NA		0.565	0.646	1RU7
HA	H1N1	NA		0.337	0.65	1RU7
HA	H1N1	NA		0.225	0.629	1RU7
HA	H1N1	NA		0.0	0.588	1RU7
HA	H1N1	NA		0.0	0.588	1RU7
HA	H1N1	NA		0.0	0.619	1RU7
HA	H1N1	NA		0.011	0.63	1RU7
HA	H1N1	NA		0.0	0.617	1RU7
HA	H1N1	NA		0.0	0.61	1RU7
HA	H1N1	NA		0.004	0.539	1RU7
HA	H1N1	NA		0.0	0.52	1RU7
HA	H1N1	NA		0.043	0.574	1RU7
HA	H1N1	NA		0.0	0.497	1RU7
HA	H1N1	NA		0.115	0.503	1RU7
HA	H1N1	NA		0.324	0.562	1RU7
HA	H1N1	NA		0.425	0.0	1RU7
HA	H1N1	NA		0.633	0.605	1RU7
HA	H1N1	NA		0.242	0.593	1RU7
HA	H1N1	NA		0.004	0.523	1RU7
HA	H1N1	NA		0.46	0.604	1RU7
HA	H1N1	NA		0.445	0.444	1RU7
HA	H1N1	NA		0.217	0.388	1RU7
HA	H1N1	NA		0.0	0.416	1RU7
HA	H1N1	NA		0.253	0.319	1RU7
HA	H1N1	NA		0.273	0.286	1RU7
HA	H1N1	NA		0.532	0.263	1RU7
HA	H1N1	NA		0.682	0.245	1RU7
HA	H1N1	NA		0.046	0.464	1RU7
HA	H1N1	NA		0.106	0.516	1RU7
HA	H1N1	NA		0.0	0.587	1RU7
HA	H1N1	NA		0.035	0.572	1RU7
HA	H1N1	NA		0.0	0.573	1RU7
HA	H1N1	NA		0.007	0.493	1RU7
HA	H1N1	NA		0.002	0.579	1RU7
HA	H1N1	NA		0.248	0.627	1RU7
HA	H1N1	NA		0.37	0.608	1RU7
HA	H1N1	NA		0.127	0.552	1RU7
HA	H1N1	NA		0.25	0.563	1RU7
HA	H1N1	NA		0.363	0.603	1RU7
HA	H1N1	NA		0.311	0.581	1RU7
HA	H1N1	NA		0.046	0.601	1RU7
HA	H1N1	NA		0.492	0.597	1RU7
HA	H1N1	NA		0.105	0.595	1RU7
HA	H1N1	NA		0.259	0.523	1RU7
HA	H1N1	NA		0.234	0.509	1RU7
HA	H1N1	NA		0.072	0.349	1RU7
HA	H1N1	NA		0.4	0.441	1RU7
HA	H1N1	NA		0.038	0.139	1RU7
HA	H1N1	NA		0.124	0.28	1RU7
HA	H1N1	NA		0.623	0.307	1RU7
HA	H1N1	NA		0.248	0.449	1RU7
HA	H1N1	NA		0.486	0.477	1RU7
HA	H1N1	NA		0.507	0.515	1RU7
HA	H1N1	NA		0.147	0.579	1RU7
HA	H1N1	NA		0.165	0.554	1RU7
HA	H1N1	NA		0.02	0.495	1RU7
HA	H1N1	NA		0.022	0.542	1RU7
HA	H1N1	NA		0.0	0.43	1RU7
HA	H1N1	NA		0.119	0.4	1RU7
HA	H1N1	NA		0.0	0.607	1RU7
HA	H1N1	NA		0.06	0.515	1RU7
HA	H1N1	NA		0.065	0.583	1RU7
HA	H1N1	NA		0.047	0.507	1RU7
HA	H1N1	NA		0.191	0.535	1RU7
HA	H1N1	NA		0.0	0.517	1RU7
HA	H1N1	NA		0.238	0.603	1RU7
HA	H1N1	NA		0.467	0.639	1RU7
HA	H1N1	NA		0.547	0.637	1RU7
HA	H1N1	NA		0.091	0.643	1RU7
HA	H1N1	NA		0.158	0.625	1RU7
HA	H1N1	NA		0.0	0.599	1RU7
HA	H1N1	NA		0.102	0.625	1RU7
HA	H1N1	NA		0.0	0.569	1RU7
HA	H1N1	NA		0.088	0.444	1RU7
HA	H1N1	NA		0.0	0.54	1RU7
HA	H1N1	NA		0.109	0.464	1RU7
HA	H1N1	NA		0.0	0.377	1RU7
HA	H1N1	NA		0.0	0.352	1RU7
HA	H1N1	NA		0.0	0.227	1RU7
HA	H1N1	NA		0.0	0.416	1RU7
HA	H1N1	NA		0.0	0.269	1RU7
HA	H1N1	NA		0.001	0.481	1RU7
HA	H1N1	NA		0.1	0.323	1RU7
HA	H1N1	NA		0.198	0.358	1RU7
HA	H1N1	NA		0.001	0.441	1RU7
HA	H1N1	NA		0.013	0.487	1RU7
HA	H1N1	NA		0.004	0.26	1RU7
HA	H1N1	NA		0.02	0.346	1RU7
HA	H1N1	NA		0.182	0.17	1RU7
HA	H1N1	NA		0.346	0.343	1RU7
HA	H1N1	NA		0.161	0.095	1RU7
HA	H1N1	NA		0.875	0.539	1RU7
HA	H1N1	NA		0.357	0.467	1RU7
HA	H1N1	NA		0.129	0.529	1RU7
HA	H1N1	NA		0.005	0.519	1RU7
HA	H1N1	NA		0.099	0.473	1RU7
HA	H1N1	NA		0.021	0.547	1RU7
HA	H1N1	NA		0.445	0.531	1RU7
HA	H1N1	NA		0.038	0.526	1RU7
HA	H1N1	NA		0.674	0.553	1RU7
HA	H1N1	NA		0.177	0.503	1RU7
HA	H1N1	NA		0.462	0.526	1RU7
HA	H1N1	NA		0.197	0.529	1RU7
HA	H1N1	NA		0.421	0.559	1RU7
HA	H1N1	NA		0.647	0.6	1RU7
HA	H1N1	NA		0.169	0.606	1RU7
HA	H1N1	NA		0.48	0.618	1RU7
HA	H1N1	NA		0.075	0.613	1RU7
HA	H1N1	NA		0.45	0.599	1RU7
HA	H1N1	NA		0.021	0.596	1RU7
HA	H1N1	NA		0.006	0.645	1RU7
HA	H1N1	NA		0.0	0.649	1RU7
HA	H1N1	NA		0.072	0.625	1RU7
HA	H1N1	NA		0.43	0.641	1RU7
HA	H1N1	NA		0.0	0.644	1RU7
HA	H1N1	NA		0.045	0.646	1RU7
HA	H1N1	NA		0.019	0.659	1RU7
HA	H1N1	NA		0.761	0.652	1RU7
HA	H1N1	NA		0.282	0.663	1RU7
HA	H1N1	NA		0.676	0.664	1RU7
HA	H1N1	NA		0.24	0.646	1RU7
HA	H1N1	NA		0.043	0.636	1RU7
HA	H1N1	NA		0.005	0.649	1RU7
HA	H1N1	NA		0.003	0.619	1RU7
HA	H1N1	NA		0.224	0.647	1RU7
HA	H1N1	NA		0.103	0.651	1RU7
HA	H1N1	NA		0.17	0.661	1RU7
HA	H1N1	NA		0.447	0.563	1RU7
HA	H1N1	NA		0.164	0.642	1RU7
HA	H1N1	NA		0.006	0.641	1RU7
HA	H1N1	NA		0.0	0.656	1RU7
HA	H1N1	NA		0.13	0.632	1RU7
HA	H1N1	NA		0.261	0.571	1RU7
HA	H1N1	NA		0.017	0.589	1RU7
HA	H1N1	NA		0.054	0.621	1RU7
HA	H1N1	NA		0.13	0.622	1RU7
HA	H1N1	NA		0.18	0.646	1RU7
HA	H1N1	NA		0.0	0.647	1RU7
HA	H1N1	NA		0.398	0.644	1RU7
HA	H1N1	NA		0.026	0.66	1RU7
HA	H1N1	NA		0.758	0.64	1RU7
HA	H1N1	NA		0.381	0.646	1RU7
HA	H1N1	NA		0.02	0.646	1RU7
HA	H1N1	NA		0.23	0.642	1RU7
HA	H1N1	NA		0.001	0.65	1RU7
HA	H1N1	NA		0.002	0.651	1RU7
HA	H1N1	NA		0.142	0.643	1RU7
HA	H1N1	NA		0.0	0.648	1RU7
HA	H1N1	NA		0.002	0.616	1RU7
HA	H1N1	NA		0.229	0.582	1RU7
HA	H1N1	NA		0.073	0.61	1RU7
HA	H1N1	NA		0.212	0.58	1RU7
HA	H1N1	NA		0.329	0.654	1RU7
HA	H1N1	NA		0.563	0.653	1RU7
HA	H1N1	NA		0.954	0.646	1RU7
